# Refactored genetic parts for modular assembly of the *E. coli* MccV type I secretion system used to screen class II microcin candidates from plant-associated bacteria

**DOI:** 10.64898/2026.01.19.700402

**Authors:** Alexa K. Morton, Krisha Chaudhari, Brian D. Matibag, Vibhav B. Iyengar, Katherine E. Dullen, Anthony J. VanDieren, Jennifer K. Parker, Dennis M. Mishler, Jeffrey E. Barrick

## Abstract

**Background:** Microcins are small antibacterial proteins secreted by gram-negative bacteria. The activities of new microcins discovered using bioinformatic searches need to be validated and characterized to understand how they mediate competition in microbiomes and to evaluate their potential as new therapeutics for combating antibiotic resistance. Engineered plasmids containing the type I secretion system associated with *Escherichia coli* Microcin V (MccV) can secrete heterologous proteins, including other class II microcins, and this system functions in other bacterial hosts. However, existing microcin secretion constructs are not designed for easily swapping components — such as origins of replication, resistance genes, promoters, and signal peptides — that may need to be changed for compatibility with other chassis.

**Results:** We refactored the *E. coli* MccV type I secretion system into genetic parts compatible with a modular Golden Gate assembly scheme and used these parts to construct two-plasmid microcin secretion systems. In our design, one plasmid encodes the type I secretion system proteins, and the other encodes a signal peptide fused to the cargo protein that will be secreted. We tested two versions of a system with inducible promoters separately controlling expression of the components on each plasmid. One used plasmids that replicate in *E. coli* and its close relatives. The other used broad-host-range plasmids. When induced to secrete MccV, both versions produced similar zones of inhibition against a susceptible strain of *E. coli*. Next, we identified putative class II microcins in genomes of bacteria from plant-associated genera (*Pantoea*, *Erwinia*, and *Xanthomonas*) using an existing bioinformatics pipeline. We screened 23 of these putative microcins for *E. coli* self-inhibition. Seven exhibited some inhibition, mostly later in growth curves, but none had effects that were comparable in strength to MccV.

**Conclusions:** The genetic parts we created can be assembled in various combinations into tailored systems for secreting small proteins from diverse bacterial chassis. These systems can be used to further characterize the targets of novel microcins and to secrete these or other small proteins for various applications. For example, beneficial bacteria used in crop protection could be engineered to secrete microcins that kill or inhibit plant pathogens to increase their efficacy.
