## Supplementary material for "Refactored genetic parts for modular assembly of the *E. coli* MccV type I secretion system used to screen class II microcin candidates from plant-associated bacteria": Table S1

### Sheet: Strains
Strain name	Plasmid(s)	Description	E. coli strain	Marker(s)	Source
Escherichia coli DH5α	N/A	Wild-type	Self	N/A	Lab stock
Escherichia coli W3110	N/A	Wild-type	Self	N/A	Lab stock
SK01	pSKP00, pSK01	Non-modular positive control for MccV secretion	W3110	KanR + CamR	Kim et al., 2023
BTK1154	pBTK1154	NHR van-inducible GFP expression	DH5α	KanR	This work
BTK1155	pBTK1155	NHR OHC14-inducible GFP expression	DH5α	KanR	This work
BTK1156	pBTK1156	BHR van-inducible GFP expression	DH5α	AmpR	This work
BTK1157	pBTK1157	BHR OHC14-inducible GFP expression	DH5α	KanR	This work
iGEM23_2013	pBTK1150, pBTK1152	NHR OHC14-inducible MccV and Cvi + van-inducible CvaAB	DH5α	KanR + AmpR	This work
iGEM23_2020	pBTK1151, pBTK1153	BHR OHC14-inducible MccV and Cvi + van-inducible CvaAB	DH5α	KanR + AmpR	This work
iGEM23_2019	pBTK1209, pBTK1150	NHR OHC14-inducible MccV (−Cvi) + van-inducible CvaAB	W3110	KanR + AmpR	This work
iGEM23_2026	pBTK1158, pBTK1150	NHR OHC14-inducible G3P2 + van-inducible CvaAB	W3110	KanR + AmpR	This work
iGEM23_2023	pBTK1159, pBTK1150	NHR OHC14-inducible MccP01 + van-inducible CvaAB	W3110	KanR + AmpR	This work
iGEM23_2027	pBTK1160, pBTK1150	NHR OHC14-inducible MccP02 + van-inducible CvaAB	W3110	KanR + AmpR	This work
iGEM23_2024	pBTK1161, pBTK1150	NHR OHC14-inducible MccP03 + van-inducible CvaAB	W3110	KanR + AmpR	This work
iGEM23_2016	pBTK1162, pBTK1150	NHR OHC14-inducible MccP04 + van-inducible CvaAB	W3110	KanR + AmpR	This work
iGEM23_2025	pBTK1163, pBTK1150	NHR OHC14-inducible MccP05 + van-inducible CvaAB	W3110	KanR + AmpR	This work
iGEM23_2028	pBTK1164, pBTK1150	NHR OHC14-inducible MccP06 + van-inducible CvaAB	W3110	KanR + AmpR	This work
iGEM23_2058	pBTK1165, pBTK1150	NHR OHC14-inducible MccP10 + van-inducible CvaAB	W3110	KanR + AmpR	This work
iGEM23_2059	pBTK1166, pBTK1150	NHR OHC14-inducible MccP11 + van-inducible CvaAB	W3110	KanR + AmpR	This work
iGEM23_2060	pBTK1167, pBTK1150	NHR OHC14-inducible MccP12 + van-inducible CvaAB	W3110	KanR + AmpR	This work
iGEM23_2061	pBTK1168, pBTK1150	NHR OHC14-inducible MccP13 + van-inducible CvaAB	W3110	KanR + AmpR	This work
iGEM23_2029	pBTK1169, pBTK1150	NHR OHC14-inducible MccE03 + van-inducible CvaAB	W3110	KanR + AmpR	This work
iGEM23_2030	pBTK1170, pBTK1150	NHR OHC14-inducible MccE07 + van-inducible CvaAB	W3110	KanR + AmpR	This work
iGEM23_2032	pBTK1171, pBTK1150	NHR OHC14-inducible MccE10 + van-inducible CvaAB	W3110	KanR + AmpR	This work
iGEM23_2062	pBTK1172, pBTK1150	NHR OHC14-inducible MccE13 + van-inducible CvaAB	W3110	KanR + AmpR	This work
iGEM23_2063	pBTK1173, pBTK1150	NHR OHC14-inducible MccE14 + van-inducible CvaAB	W3110	KanR + AmpR	This work
iGEM23_2064	pBTK1174, pBTK1150	NHR OHC14-inducible MccE15 + van-inducible CvaAB	W3110	KanR + AmpR	This work
iGEM23_2066	pBTK1175, pBTK1150	NHR OHC14-inducible MccE17 + van-inducible CvaAB	W3110	KanR + AmpR	This work
iGEM23_2068	pBTK1176, pBTK1150	NHR OHC14-inducible MccE19 + van-inducible CvaAB	W3110	KanR + AmpR	This work
iGEM23_2033	pBTK1177, pBTK1150	NHR OHC14-inducible MccX01 + van-inducible CvaAB	W3110	KanR + AmpR	This work
iGEM23_2034	pBTK1178, pBTK1150	NHR OHC14-inducible MccX03 + van-inducible CvaAB	W3110	KanR + AmpR	This work
iGEM23_2035	pBTK1179, pBTK1150	NHR OHC14-inducible MccX07 + van-inducible CvaAB	W3110	KanR + AmpR	This work
iGEM23_2069	pBTK1180, pBTK1150	NHR OHC14-inducible MccX09 + van-inducible CvaAB	W3110	KanR + AmpR	This work
iGEM23_2071	pBTK1181, pBTK1150	NHR OHC14-inducible MccX11 + van-inducible CvaAB	W3110	KanR + AmpR	This work
iGEM23_1114	pBTK1152	NHR OHC14-inducible MccV and Cvi	W3110	KanR	This work
iGEM23_1116	pBTK1158	NHR OHC14-inducible G3P2	W3110	KanR	This work
iGEM23_1122	pBTK1166	NHR OHC14-inducible MccP11	W3110	KanR	This work
iGEM23_1136	pBTK1170	NHR OHC14-inducible MccE07	W3110	KanR	This work
iGEM23_1123	pBTK1173	NHR OHC14-inducible MccE14	W3110	KanR	This work
