## Supplementary material for "Refactored genetic parts for modular assembly of the *E. coli* MccV type I secretion system used to screen class II microcin candidates from plant-associated bacteria": Table S2

### Sheet: Part plasmids
BTK name	Description	Marker	Origin	5´ part type overhang	3´ part type overhang	Source
pBTK1001	CamR ColE1 GFP dropout; part plasmid entry vector	CamR	ColE1	Entry	Entry	This work
pBTK1028	KanR p15A mScarlet-I dropout; stage 1 assembly entry vector	KanR	p15A	5	1	This work
pBTK1063	AmpR pBBR1 mScarlet-I dropout; stage 1 assembly entry vector	AmpR	pBBR1	5	1	This work
pBTK1065	AmpR pBR322 mScarlet-I dropout; stage 1 assembly entry vector	AmpR	pBR322	5	1	This work
pBTK1079	KanR RSF1010 mScarlet-I dropout; stage 1 assembly entry vector	KanR	RSF1010	5	1	This work
pBTK1075	PVanCC promoter part	CamR	ColE1	2	2	This work; derived from pAJM.773 (Meyer et al., 2019)
pBTK1076	VanRAM regulator part	CamR	ColE1	4	4	This work; derived from pAJM.773 (Meyer et al., 2019)
pBTK1077	PCin promoter part	CamR	ColE1	2	2	This work; derived from pAJM.1642 (Meyer et al., 2019)
pBTK1078	CinRAM regulator part	CamR	ColE1	4	4	This work; derived from pAJM.1642 (Meyer et al., 2019)
pBTK1182	CvaAB part; domesticated from wild-type	CamR	ColE1	3	3	This work; derived from pSK03 (Kim et al., 2023)
pBTK1183	SPMccV signal peptide part	CamR	ColE1	3p	3p	This work; derived from pSK03 (Kim et al., 2023)
pBTK1184	MccV + Cvi part (−SPMccV)	CamR	ColE1	3q	3q	This work; derived from pSK03 (Kim et al., 2023)
pBTK1185	G3P2 negative control peptide part	CamR	ColE1	3q	3q	This work; derived from pSKP23 (Kim et al., 2023)

### Sheet: Assembly plasmids
BTK name	Description	Marker	Origin	Source
pBTK1150	Van-inducible CvaAB (NHR)	AmpR	pBR322	This work
pBTK1151	Van-inducible CvaAB (BHR)	AmpR	pBBR1	This work
pBTK1152	OHC14-inducible MccV + Cvi (NHR)	KanR	p15A	This work
pBTK1153	OHC14-inducible MccV + Cvi (BHR)	KanR	RSF1010	This work
pBTK1154	Van-inducible GFP (NHR)	KanR	p15A	This work
pBTK1155	OHC14-inducible GFP (NHR)	KanR	p15A	This work
pBTK1156	Van-inducible GFP (BHR)	AmpR	pBBR1	This work
pBTK1157	OHC14-inducible GFP (BHR)	KanR	RSF1010	This work
pBTK1158	OHC14-inducible G3P2	KanR	p15A	This work
pBTK1159	OHC14-inducible MccP01	KanR	p15A	This work
pBTK1160	OHC14-inducible MccP02	KanR	p15A	This work
pBTK1161	OHC14-inducible MccP03	KanR	p15A	This work
pBTK1162	OHC14-inducible MccP04	KanR	p15A	This work
pBTK1163	OHC14-inducible MccP05	KanR	p15A	This work
pBTK1164	OHC14-inducible MccP06	KanR	p15A	This work
pBTK1165	OHC14-inducible MccP10	KanR	p15A	This work
pBTK1166	OHC14-inducible MccP11	KanR	p15A	This work
pBTK1167	OHC14-inducible MccP12	KanR	p15A	This work
pBTK1168	OHC14-inducible MccP13	KanR	p15A	This work
pBTK1169	OHC14-inducible MccE03	KanR	p15A	This work
pBTK1170	OHC14-inducible MccE07	KanR	p15A	This work
pBTK1171	OHC14-inducible MccE10	KanR	p15A	This work
pBTK1172	OHC14-inducible MccE13	KanR	p15A	This work
pBTK1173	OHC14-inducible MccE14	KanR	p15A	This work
pBTK1174	OHC14-inducible MccE15	KanR	p15A	This work
pBTK1175	OHC14-inducible MccE17	KanR	p15A	This work
pBTK1176	OHC14-inducible MccE19	KanR	p15A	This work
pBTK1177	OHC14-inducible MccX01	KanR	p15A	This work
pBTK1178	OHC14-inducible MccX03	KanR	p15A	This work
pBTK1179	OHC14-inducible MccX07	KanR	p15A	This work
pBTK1180	OHC14-inducible MccX09	KanR	p15A	This work
pBTK1181	OHC14-inducible MccX11	KanR	p15A	This work
pBTK1209	OHC14-inducible MccV −Cvi	KanR	p15A	This work

### Sheet: Template plasmids
Name	Amplified from template	Marker	Origin	Source
pSK03	MccV + Cvi, CvaAB, and SPMccV coding sequences	AmpR	RSF1010	Kim et al., 2023
pAJM.773	VanRAM coding sequence and PVanCC promoter	KanR	p15A	Meyer et al., 2019
pAJM.1642	CinRAM coding sequence and PCin promoter	KanR	p15A	Meyer et al., 2019
