## Supplementary material for "Refactored genetic parts for modular assembly of the *E. coli* MccV type I secretion system used to screen class II microcin candidates from plant-associated bacteria": Table S3

### Sheet: Sheet1
Part	Part type #	Prefix (F)	Prefix (R)	Suffix (F)	Suffix (R)
Promoter	Type 2	AACG	CGTT	TATG	CATA
Complete coding sequence	Type 3	TATG	CATA	ATCC	GGAT
Signal peptide	Type 3p	TATG	CATA	TGGC	GCCA
Protein cargo	Type 3q	TGGC	GCCA	ATCC	GGAT
Terminator	Type 4	ATCC	GGAT	GCTG	CAGC
Backbone	Type 56781	GCTG	CAGC	AACG	CGTT
