## Supplementary material for "Refactored genetic parts for modular assembly of the *E. coli* MccV type I secretion system used to screen class II microcin candidates from plant-associated bacteria": Table S4

### Sheet: final_microcin_list_curated_bef
genus	microcin_id	assembly	contig	start	stop	strand	complete_t1ss	signal_peptide_match	experimentally_tested	premicrocin_seq	microcin_seq
Erwinia	Erwinia_10	GCA_000770305.1_ASM77030v1_genomic	JNVB01000020.1	11942	12256	1	TRUE	FALSE	FALSE	MRELQLCEIDNVSGGSFFSSVGAMILGGLAGATTGMMKVGIAGGNTGGILGVGVIGALVGVVLGLSFGAIQGGMYGLVNDWDKTLELFNNLTEQWMDLLNNNPK*	SFFSSVGAMILGGLAGATTGMMKVGIAGGNTGGILGVGVIGALVGVVLGLSFGAIQGGMYGLVNDWDKTLELFNNLTEQWMDLLNNNPK*
Erwinia	Erwinia_11	GCA_000770305.1_ASM77030v1_genomic	JNVB01000027.1	2	169	-1	TRUE	TRUE	FALSE	MRELTASEIEFVSGGNANSGYEGGCSSAVTNGATDGAIAGAVGGAVTGALGTVASG	NANSGYEGGCSSAVTNGATDGAIAGAVGGAVTGALGTVASG*
Erwinia	Erwinia_12	GCA_000773975.1_ASM77397v1_genomic	JRUQ01000109.1	9050	9370	1	TRUE	TRUE	FALSE	MRELNLAEVNVVTGAAGPLDFILDRAASSILSGVAAAVTGGAIGYLRGGDATGVLGLNFIGQLVGAFGGAIIGGIGGVVGGAMVPFEWSYPLVIDAFETVINGGIK*	AGPLDFILDRAASSILSGVAAAVTGGAIGYLRGGDATGVLGLNFIGQLVGAFGGAIIGGIGGVVGGAMVPFEWSYPLVIDAFETVINGGIK*
Erwinia	Erwinia_14	GCA_000773975.1_ASM77397v1_genomic	JRUQ01000023.1	15498	15767	-1	TRUE	TRUE	FALSE	MKKLSVNEINAVSGAGLQEMYEGAVIGATTFAFIGGKWGGLSILNFGIGQLIGVGLGLLVGGTGGALYGATHTSDQVEQFFNNIMDYTG*	GLQEMYEGAVIGATTFAFIGGKWGGLSILNFGIGQLIGVGLGLLVGGTGGALYGATHTSDQVEQFFNNIMDYTG*
Erwinia	Erwinia_15	GCA_000773975.1_ASM77397v1_genomic	JRUQ01000028.1	95050	95295	-1	TRUE	TRUE	FALSE	MRILNSNEIQHVSGGLVFDKIGEKIGQIIGGAVSANVAGAAGQLGKGIGSIFELNISGAISNISAGIHGIVDWFREGKTAE*	LVFDKIGEKIGQIIGGAVSANVAGAAGQLGKGIGSIFELNISGAISNISAGIHGIVDWFREGKTAE*
Erwinia	Erwinia_16	GCA_000773975.1_ASM77397v1_genomic	JRUQ01000069.1	1981	2226	1	TRUE	TRUE	FALSE	MRELKLTEVSAVSGAGKLQDNIAASIGDFFTGIFNKVSTVIDLGYTKDDANNLGTDVGQRVGGIIESHVNKLINYLSSWSK*	GKLQDNIAASIGDFFTGIFNKVSTVIDLGYTKDDANNLGTDVGQRVGGIIESHVNKLINYLSSWSK*
Erwinia	Erwinia_17	GCA_001050515.1_ASM105051v1_genomic	CAHS01000015.1	260898	261164	-1	TRUE	FALSE	FALSE	MKALTQVEIVSVYGGDGGAPATPANAVGEAVIIGAMSTIALGAATGSPVGPVGMIIGGVTAGILTAVGSHIGGGGRQCRIHAGYQFCD*	DGGAPATPANAVGEAVIIGAMSTIALGAATGSPVGPVGMIIGGVTAGILTAVGSHIGGGGRQCRIHAGYQFCD*
Erwinia	Erwinia_19	GCA_003846135.1_ASM384613v1_genomic	RHHM01000011.1	140772	141047	1	TRUE	FALSE	FALSE	MRELNCTEVHYVSGAGTSDVISSLNTVMETISASLASAAESLSSATSGREISQIFHTVVGLTSLYTRLTFITALLSAYTESTTSETTTTSA*	GTSDVISSLNTVMETISASLASAAESLSSATSGREISQIFHTVVGLTSLYTRLTFITALLSAYTESTTSETTTTSA*
Erwinia	Erwinia_20	GCA_003846135.1_ASM384613v1_genomic	RHHM01000017.1	75675	75923	-1	TRUE	FALSE	FALSE	MKELNTEEIMNVSGAGKIQDTFSSWYGTIFSNLYSLTSSFSSVFGSSEEEAISNGEELGSEIGARIETFLSALIEPINQLIK*	GKIQDTFSSWYGTIFSNLYSLTSSFSSVFGSSEEEAISNGEELGSEIGARIETFLSALIEPINQLIK*
Erwinia	Erwinia_21	GCA_003846135.1_ASM384613v1_genomic	RHHM01000002.1	280362	280631	1	TRUE	FALSE	FALSE	MRELSLQEVEIVSGSGAIRDTTGQIGSMAGSFIGKSIGSMITIPVLSTLISNITGRVGEQLGQFIGDSLGSLIENLLGITDSSSDEATA*	GAIRDTTGQIGSMAGSFIGKSIGSMITIPVLSTLISNITGRVGEQLGQFIGDSLGSLIENLLGITDSSSDEATA*
Erwinia	Erwinia_22	GCA_003846135.1_ASM384613v1_genomic	RHHM01000022.1	422	760	1	TRUE	FALSE	FALSE	MREISHLYFSVISGANANSNYEGIGGNNGRTKSSNKTGRSGGGYYASLGEDVNACNDGIIGGMVAGSPGGFWGLAAGLVGGAIAGGCFRDHGDGNGGGSGSDTNCSDNSCSW*	NANSNYEGIGGNNGRTKSSNKTGRSGGGYYASLGEDVNACNDGIIGGMVAGSPGGFWGLAAGLVGGAIAGGCFRDHGDGNGGGSGSDTNCSDNSCSW*
Erwinia	Erwinia_24	GCA_003846135.1_ASM384613v1_genomic	RHHM01000008.1	201348	201638	1	TRUE	FALSE	FALSE	MRDLTSQEVHAVSGAGALADLVSTIGAAIGSIVDQGTALGGLDTDAETAGKTLGSGIGSLLEMDFVSAINNIGSGVIGIVSFGISAISQLRAKKAS*	GALADLVSTIGAAIGSIVDQGTALGGLDTDAETAGKTLGSGIGSLLEMDFVSAINNIGSGVIGIVSFGISAISQLRAKKAS*
Erwinia	Erwinia_26	GCA_009295515.1_ASM929551v1_genomic	RQVV01000022.1	68149	68454	-1	TRUE	TRUE	FALSE	MRELTNNEIQQTSGGLFGILIAPIGAAIGWAVGQLVDEVLANFGFDTDYAGAGESLGAGIGALIGLSPVMTMVFMSQGIEALVDNGISIGQQVKANNTASA*	LFGILIAPIGAAIGWAVGQLVDEVLANFGFDTDYAGAGESLGAGIGALIGLSPVMTMVFMSQGIEALVDNGISIGQQVKANNTASA*
Erwinia	Erwinia_27	GCA_009295515.1_ASM929551v1_genomic	RQVV01000026.1	29286	29585	-1	TRUE	TRUE	FALSE	MRELSVQEIENISGAGLFAILGEAIGSAIGSIVDAGTAAGGLSTDAVSGAAKLGNGIGSILDLDIISAITNMGTGIAGIVAFGIDAISQIKANSTTVDA*	GLFAILGEAIGSAIGSIVDAGTAAGGLSTDAVSGAAKLGNGIGSILDLDIISAITNMGTGIAGIVAFGIDAISQIKANSTTVDA*
Erwinia	Erwinia_28	GCA_009295515.1_ASM929551v1_genomic	RQVV01000030.1	37183	37524	-1	TRUE	FALSE	FALSE	MRELTCIEMNSVAGADLLSGLQSMVLGATAAGTAGAIIGGVNGGNGGGILGIGSIGQLVGMIGGGLIGLVSGGISGLIVGWDDPDTITSMCLSFYNSVIDGTFYVGQTSSSLL*	DLLSGLQSMVLGATAAGTAGAIIGGVNGGNGGGILGIGSIGQLVGMIGGGLIGLVSGGISGLIVGWDDPDTITSMCLSFYNSVIDGTFYVGQTSSSLL*
Erwinia	Erwinia_29	GCA_009295515.1_ASM929551v1_genomic	RQVV01000057.1	152478	152777	-1	TRUE	TRUE	FALSE	MRELSTQEIEVISGAGTDSDTSDWVIGGVIISSLIVIPVIGTVVSNLISSVGETISSAFGNTIGAFVDALFNSDSSSSSSSSSSSSSNSGSGCKGSKTH*	GTDSDTSDWVIGGVIISSLIVIPVIGTVVSNLISSVGETISSAFGNTIGAFVDALFNSDSSSSSSSSSSSSSNSGSGCKGSKTH*
Erwinia	Erwinia_3	GCA_000590885.1_MSR-CA7.0_genomic	JFHN01000043.1	67587	67826	-1	TRUE	TRUE	FALSE	MRELTFQEVTCVSGAGEDGGSLIATGALGLLVSIPVIVVGAILGIPTLGLGFVAMAAGIVGTALSGVAIISGIVQSSSS*	GEDGGSLIATGALGLLVSIPVIVVGAILGIPTLGLGFVAMAAGIVGTALSGVAIISGIVQSSSS*
Erwinia	Erwinia_30	GCA_009295515.1_ASM929551v1_genomic	RQVV01000061.1	143677	143805	1	TRUE	TRUE	FALSE	MRQLNQNELKKVSGGSSSLSSKLNNSKVKDIINRFIAMLEVS*	SSSLSSKLNNSKVKDIINRFIAMLEVS*
Erwinia	Erwinia_32	GCA_019132875.1_ASM1913287v1_genomic	JAHSPF010000001.1	135535	135738	-1	TRUE	FALSE	FALSE	MEILNSEELKEVSGAMNLQGLPQSNNVINLQGTNMVSWIDAANTCWMPGTSSIIMYPGGFYIPNFRF*	MNLQGLPQSNNVINLQGTNMVSWIDAANTCWMPGTSSIIMYPGGFYIPNFRF*
Erwinia	Erwinia_33	GCA_019132875.1_ASM1913287v1_genomic	JAHSPF010000009.1	92982	93278	1	TRUE	TRUE	FALSE	MRELNIQEVEAVSGAGFFADLGKSIGTAIGNIVDAGTAAGGLTTDAATPAGKLGSGIGSILELDVVNAISNIGTGIVGIVNFGISAVSQLFNKTPASS*	GFFADLGKSIGTAIGNIVDAGTAAGGLTTDAATPAGKLGSGIGSILELDVVNAISNIGTGIVGIVNFGISAVSQLFNKTPASS*
Erwinia	Erwinia_4	GCA_000590885.1_MSR-CA7.0_genomic	JFHN01000044.1	57558	57833	1	TRUE	FALSE	FALSE	MRELSIQEVEMVSGSGVIRDTTNWVGGVAGDFIARSIGSLVTIPVISTIVSGIAGPVGKQIGSLIGDAVGALIETIFGITDSSTDSSETAA*	GVIRDTTNWVGGVAGDFIARSIGSLVTIPVISTIVSGIAGPVGKQIGSLIGDAVGALIETIFGITDSSTDSSETAA*
Erwinia	Erwinia_5	GCA_000590885.1_MSR-CA7.0_genomic	JFHN01000045.1	328390	328593	1	TRUE	FALSE	FALSE	MKESGKRELYRISGAMNLDGLRESLNVTDFRGTDMGSWIDAANACWMSGTSSGVMYPGGFYIPDFSF*	MNLDGLRESLNVTDFRGTDMGSWIDAANACWMSGTSSGVMYPGGFYIPDFSF*
Erwinia	Erwinia_6	GCA_000590885.1_MSR-CA7.0_genomic	JFHN01000063.1	53193	53474	-1	TRUE	FALSE	FALSE	MRELISTEIQSVSGAGTFADVGAAIGSAIGNIVDQGTALGGLVTDATTAAKTLGSGIGSLLELDIVSAITNIGSGVIGIVNFGLSIFSQQNKS*	GTFADVGAAIGSAIGNIVDQGTALGGLVTDATTAAKTLGSGIGSLLELDIVSAITNIGSGVIGIVNFGLSIFSQQNKS*
Erwinia	Erwinia_8	GCA_000770305.1_ASM77030v1_genomic	JNVB01000014.1	64978	65184	1	TRUE	FALSE	FALSE	MIKRSDRDITFVGGVGDPLADPDSEIVKRIMSGAAWGATFGVYGELPGMGAVAGIMQKSFKGLYHKCQ*	GDPLADPDSEIVKRIMSGAAWGATFGVYGELPGMGAVAGIMQKSFKGLYHKCQ*
Erwinia	Erwinia_9	GCA_000770305.1_ASM77030v1_genomic	JNVB01000002.1	136285	136620	-1	TRUE	TRUE	FALSE	MRELNIQEMQNVSGAYGDDFFLNIEEAIGASIMGGVSAMWAGAILGGRYGGSHAGIVGMGIFGNLVGFIGGAVLGSVGGALYGAVIGADAAGKFASDVMSSILSGDLFKNY*	YGDDFFLNIEEAIGASIMGGVSAMWAGAILGGRYGGSHAGIVGMGIFGNLVGFIGGAVLGSVGGALYGAVIGADAAGKFASDVMSSILSGDLFKNY*
Erwinia	Erwinia_MccE03	GCA_003846135.1_ASM384613v1_genomic	RHHM01000006.1	238406	238693	1	TRUE	TRUE	TRUE	MRELSLQEVSQVNGAGVIQDTLSSVGGKIGNSLYGLISNITIEVPVLGSVSLGSILPDAGASLGSSIGSQIGGTVENLLASIPVIGSWLNSLLGN*	GVIQDTLSSVGGKIGNSLYGLISNITIEVPVLGSVSLGSILPDAGASLGSSIGSQIGGTVENLLASIPVIGSWLNSLLGN*
Erwinia	Erwinia_MccE07	GCA_000026185.1_ASM2618v1_genomic	CU468135.1	3727223	3727468	1	TRUE	FALSE	TRUE	MEILNFGEISVVSGGDGGAPATVANAAGEMAIIGAIAGIPGGPYGVVAGALLGGLGVAIGSMPAPLPPRVCHIERGYQVCF*	DGGAPATVANAAGEMAIIGAIAGIPGGPYGVVAGALLGGLGVAIGSMPAPLPPRVCHIERGYQVCF*
Erwinia	Erwinia_MccE10	GCA_001050515.1_ASM105051v1_genomic	CAHS01000022.1	211643	211888	1	TRUE	FALSE	TRUE	MKALNFGEISVISGGDGGAPATVANAASEMVILGIIAGIPGGPYGMVAGGIIGGLGVAISSMPAPPPPHFCRIERGYQVCF*	DGGAPATVANAASEMVILGIIAGIPGGPYGMVAGGIIGGLGVAISSMPAPPPPHFCRIERGYQVCF*
Erwinia	Erwinia_MccE13	GCA_022647505.1_ASM2264750v1_genomic	CP071409.1	823526	823882	1	TRUE	TRUE	TRUE	MKMLSIDEMEKVSGAGNYADKHGPGSGNSSGGGRSGSRSNGNPHYSQPGTSNCNNGIIGGMITGALGGAPGLALGVVGGAIAGGCFERGNGSRSKQSSSSCNGGNNRGGGSIGGQCSW*	GNYADKHGPGSGNSSGGGRSGSRSNGNPHYSQPGTSNCNNGIIGGMITGALGGAPGLALGVVGGAIAGGCFERGNGSRSKQSSSSCNGGNNRGGGSIGGQCSW*
Erwinia	Erwinia_MccE14	GCA_017875465.1_ASM1787546v1_genomic	JAGGMQ010000001.1	4818476	4818835	1	TRUE	FALSE	TRUE	MSSTSIRELTTDEVSAVSGGGANTSHDISIGSHHGAAALNGGGGAPHSCNNSAGAGAIIGALAGLPMGAGGVIAGAVAGAAQASLSCPSNSPYSSNSGNHSGSLGGDADSNSVNGQCHP*	GANTSHDISIGSHHGAAALNGGGGAPHSCNNSAGAGAIIGALAGLPMGAGGVIAGAVAGAAQASLSCPSNSPYSSNSGNHSGSLGGDADSNSVNGQCHP*
Erwinia	Erwinia_MccE15	GCA_021365465.1_ASM2136546v1_genomic	CP089932.1	4172328	4172621	-1	TRUE	TRUE	TRUE	MRELTSKEVHNVSGAGIFADLGSTIGGAIGRILDRGTAAGGLTTDAKTAGSILGSGIGSIFELDIVSAVRNISSGISAIVNFGISAISQIRAKKASV*	GIFADLGSTIGGAIGRILDRGTAAGGLTTDAKTAGSILGSGIGSIFELDIVSAVRNISSGISAIVNFGISAISQIRAKKASV*
Erwinia	Erwinia_MccE17	GCA_000590885.1_MSR-CA7.0_genomic	JFHN01000011.1	2	220	-1	TRUE	FALSE	TRUE	MTIRLLTEKEITIVSGGNANSGYEGGCSDAVTKGATDGAVAGAAGGAVSGALGTAASGPGTLAGAAAGAAVGG*	NANSGYEGGCSDAVTKGATDGAVAGAAGGAVSGALGTAASGPGTLAGAAAGAAVGG*
Erwinia	Erwinia_MccE18	GCA_009295515.1_ASM929551v1_genomic	RQVV01000015.1	64053	64370	-1	TRUE	FALSE	FALSE	MRELTFVEIEHVSGAGFFSSIGAAFIGAIAGITEFGLKWAMSGGSTGGILGAGIIAGGVGLIVGAVVGLIDGALYGLINDWDTTVAWFNEIVENNLDPTAAVVTA*	GFFSSIGAAFIGAIAGITEFGLKWAMSGGSTGGILGAGIIAGGVGLIVGAVVGLIDGALYGLINDWDTTVAWFNEIVENNLDPTAAVVTA*
Erwinia	Erwinia_MccE19	GCA_000773975.1_ASM77397v1_genomic	JRUQ01000019.1	16697	17014	1	TRUE	TRUE	TRUE	MRELNMMEIEAVSGAGFLDTVGAITLGALVGLSVGTVKGGVAGGSVGGILGFGLISAGVTMVIGMVYGTVIGGIFGMVNGWNTTAEYFNEVVAQWFDLSLPVPKV*	GFLDTVGAITLGALVGLSVGTVKGGVAGGSVGGILGFGLISAGVTMVIGMVYGTVIGGIFGMVNGWNTTAEYFNEVVAQWFDLSLPVPKV*
Erwinia	Erwinia_MccP04	GCA_000770305.1_ASM77030v1_genomic	JNVB01000117.1	4679	5038	-1	TRUE	TRUE	TRUE	MLRELTEIEINNVSGGNANSGYEGPNCTNAAIKGGVTGATGGAVAGAIRGGVTGLAGGPAGVAAGAGAGAAEGAVYGGVSGAVGGYVGCQNSGSANNGGNNGNLGGDSNANSANGQCHW*	NANSGYEGPNCTNAAIKGGVTGATGGAVAGAIRGGVTGLAGGPAGVAAGAGAGAAEGAVYGGVSGAVGGYVGCQNSGSANNGGNNGNLGGDSNANSANGQCHW*
Pantoea	Pantoea_10	GCF_019969965.1_ASM1996996v1_genomic	NZ_JAHXYL010000012.1	45134	45451	-1	TRUE	TRUE	FALSE	MRELTSFEMQNVSGAGFFDFIGAVVVGAVTGISSFGLKWGMSGGSTGGVLGVGIVSAGVGLIVGAVLGLVDGALYGAMNGWDSTAGWFNAVVENQFDPNASVITA*	GFFDFIGAVVVGAVTGISSFGLKWGMSGGSTGGVLGVGIVSAGVGLIVGAVLGLVDGALYGAMNGWDSTAGWFNAVVENQFDPNASVITA*
Pantoea	Pantoea_100	GCF_946900895.1_PRJEB55203_genomic	NZ_CAMPPM010000001.1	1060205	1060537	1	TRUE	TRUE	FALSE	MRELSINECQSISGAGLAEGLMSATLLGVAGTWGGLMLGTRVGSNGGGILGIGSLGALVGGIVGGIAGGVGAALTGLITGWDSTAGAVQLLADFEASLLNGTFGMIPDAV*	GLAEGLMSATLLGVAGTWGGLMLGTRVGSNGGGILGIGSLGALVGGIVGGIAGGVGAALTGLITGWDSTAGAVQLLADFEASLLNGTFGMIPDAV*
Pantoea	Pantoea_101	GCF_946900895.1_PRJEB55203_genomic	NZ_CAMPPM010000010.1	119922	120239	-1	TRUE	TRUE	FALSE	MRELTSFEVQNVSGAGFFDFIGAVVVGSATGLTAFGLKWGISGGGTGGVLGLGIISAGVGFIVGGVLGLVDGALYGAMNGWDTTAAWFNQVTENQFDLNVKPVSV*	GFFDFIGAVVVGSATGLTAFGLKWGISGGGTGGVLGLGIISAGVGFIVGGVLGLVDGALYGAMNGWDTTAAWFNQVTENQFDLNVKPVSV*
Pantoea	Pantoea_102	GCF_946900895.1_PRJEB55203_genomic	NZ_CAMPPM010000013.1	109598	109927	1	TRUE	TRUE	FALSE	MRELTINETLSVSGAATANDVAFFIGDHLASSIIGGVAATVAGASIGYLHGGDAMGWLGLGVIGQLVGAVSGAIIGGVGGVIGGALVSLSYSLPLANQLAQTIIAGDIV*	ATANDVAFFIGDHLASSIIGGVAATVAGASIGYLHGGDAMGWLGLGVIGQLVGAVSGAIIGGVGGVIGGALVSLSYSLPLANQLAQTIIAGDIV*
Pantoea	Pantoea_103	GCA_002434205.1_ASM243420v1_genomic	DJJQ01000004.1	1167	1454	-1	TRUE	TRUE	FALSE	MRTLSHEELNSVSGGDLAGALFGMMDGAATGMAIGGKWGTGGGWIVGAISQLVGIIVPPIMGGALGLVIGAATDVDTVREVVADYRATFGSGNTN*	DLAGALFGMMDGAATGMAIGGKWGTGGGWIVGAISQLVGIIVPPIMGGALGLVIGAATDVDTVREVVADYRATFGSGNTN*
Pantoea	Pantoea_104	GCA_002387765.1_ASM238776v1_genomic	DGKM01000099.1	6435	6677	1	TRUE	TRUE	FALSE	MREINEKEIAAVSGAGLPEFLGDVNSALTDVSGLLESTLTSLKESTTFGERLSLTFRALSLNVAKSFLTAFSGFLTTISA*	GLPEFLGDVNSALTDVSGLLESTLTSLKESTTFGERLSLTFRALSLNVAKSFLTAFSGFLTTISA*
Pantoea	Pantoea_106	GCA_029623495.1_ASM2962349v1_genomic	JAPYKL010000011.1	27978	28295	1	TRUE	TRUE	FALSE	MRELTPVEMQNVSGAGFFDFVGAVVVGSVTGITAFGLKWAMSGGSAGGIVGAGIISGGVGLIVGAVVGLVDGALYGAINGWDSTVGWFNQIVENQFDATAPVITA*	GFFDFVGAVVVGSVTGITAFGLKWAMSGGSAGGIVGAGIISGGVGLIVGAVVGLVDGALYGAINGWDSTVGWFNQIVENQFDATAPVITA*
Pantoea	Pantoea_107	GCA_012241415.1_ASM1224141v1_genomic	JAAVXI010000006.1	9327	9659	-1	TRUE	FALSE	FALSE	MRELTLDEVSGVSGAAITPNDAALFIGDHLASSVIGGVAAAVAGGAIGYFHGGDAMGILGLSVIGQLVGAVGGAIIGGIGGVIGGAMVSLSYSLPLVEQLAQTIISGGIQ*	AITPNDAALFIGDHLASSVIGGVAAAVAGGAIGYFHGGDAMGILGLSVIGQLVGAVGGAIIGGIGGVIGGAMVSLSYSLPLVEQLAQTIISGGIQ*
Pantoea	Pantoea_108	GCF_000599885.1_IMH_genomic	NZ_JFGT01000006.1	397671	398018	-1	TRUE	TRUE	FALSE	MINIKELSVDETAMVSGGNANSNYEGGSYREGRSHSSGSGHSSGKNIYGGVDSCGAGILGGLVGGSVGGPVGMAVGVAGGMIAGQCTKDSFSSKGGNGNSNNKNQSNNYGGQCRW*	NANSNYEGGSYREGRSHSSGSGHSSGKNIYGGVDSCGAGILGGLVGGSVGGPVGMAVGVAGGMIAGQCTKDSFSSKGGNGNSNNKNQSNNYGGQCRW*
Pantoea	Pantoea_11	GCF_018257675.1_ASM1825767v1_genomic	NZ_JAERJK010000016.1	90035	90289	1	TRUE	TRUE	FALSE	MRELSLNEMNVVAGGFSIGSCSIGGSFSTSKDGHGGSTTSASFHAGCGLNAPDTGSSASGNNKGNSGKSSNKGKSGQMGGGKNR*	FSIGSCSIGGSFSTSKDGHGGSTTSASFHAGCGLNAPDTGSSASGNNKGNSGKSSNKGKSGQMGGGKNR*
Pantoea	Pantoea_110	GCA_913776085.1_SP68_3_metabat2_genome_mining.9_genomic	CAJYMQ010000055.1	956	1294	1	TRUE	TRUE	FALSE	MRELDSSEISMVSGGNANSGYEGGSCSSRVSHDAARGAANGAYAGAVRGAFTGWAGGPEGVAAGAALGGVKGAVTGAAIAGAASYAKNCHNDNHGSLGGDSSPNSVNGQCHW*	NANSGYEGGSCSSRVSHDAARGAANGAYAGAVRGAFTGWAGGPEGVAAGAALGGVKGAVTGAAIAGAASYAKNCHNDNHGSLGGDSSPNSVNGQCHW*
Pantoea	Pantoea_111	GCF_003813865.1_ASM381386v1_genomic	NZ_RMVG01000001.1	96745	96999	1	TRUE	TRUE	FALSE	MRELTLNEISAVSGGGIIQDVATVIGQQTGSLIGTALGALLPIPFLSGFIAKTVGGVLSNIGGWLGGKLGGLLENNNSAQTSAS*	GIIQDVATVIGQQTGSLIGTALGALLPIPFLSGFIAKTVGGVLSNIGGWLGGKLGGLLENNNSAQTSAS*
Pantoea	Pantoea_112	GCF_003813865.1_ASM381386v1_genomic	NZ_RMVG01000015.1	114748	115083	1	TRUE	FALSE	FALSE	MRELTCLEITSVSGAYGDNMLANIGEAIGCAILGAVGGSWTVAILGGRGSHNWDLIGIGGGITALVGMIGGAVVGAVAGAVYTPYLGWDATLALGETLIVDVMKGLPGYQS*	YGDNMLANIGEAIGCAILGAVGGSWTVAILGGRGSHNWDLIGIGGGITALVGMIGGAVVGAVAGAVYTPYLGWDATLALGETLIVDVMKGLPGYQS*
Pantoea	Pantoea_113	GCF_003813865.1_ASM381386v1_genomic	NZ_RMVG01000019.1	13121	13435	-1	TRUE	TRUE	FALSE	MRELTLIEMETVSGGADMVSSLADAFEGAVWGLLDGTMTCVVVGGSASRSAFLGPIAQGIGVILGVILGPVIGTTMGALWGKDTVSAFWSDFRQNYGTNGTLLL*	ADMVSSLADAFEGAVWGLLDGTMTCVVVGGSASRSAFLGPIAQGIGVILGVILGPVIGTTMGALWGKDTVSAFWSDFRQNYGTNGTLLL*
Pantoea	Pantoea_114	GCF_003813865.1_ASM381386v1_genomic	NZ_RMVG01000027.1	2108	2401	-1	TRUE	FALSE	FALSE	MRMLNVSEVSCISGAGADSYRMAVNLELAQVMAANFSQCNVKDLTMDMFKSAVAAGALGSMSAAVVVPGIGMVPGWIAGAASGAATAAFTYGLTCWW*	GADSYRMAVNLELAQVMAANFSQCNVKDLTMDMFKSAVAAGALGSMSAAVVVPGIGMVPGWIAGAASGAATAAFTYGLTCWW*
Pantoea	Pantoea_12	GCF_008631735.1_ASM863173v1_genomic	NZ_VWUW01000023.1	61186	61503	-1	TRUE	TRUE	FALSE	MRELTTVEMQTVSGAGVFDFIGSVVVGAAAGITAFGLKWAMSGGSTGGVLGVGIISGGVGLIVGAVVGLVDGALYGAMNGWETTAGWFNNIVENQLDLGTGVITA*	GVFDFIGSVVVGAAAGITAFGLKWAMSGGSTGGVLGVGIISGGVGLIVGAVVGLVDGALYGAMNGWETTAGWFNNIVENQLDLGTGVITA*
Pantoea	Pantoea_13	GCA_006385265.1_ASM638526v1_genomic	VFLQ01000004.1	79128	79403	-1	TRUE	TRUE	FALSE	MRELTISEVNSVSGGNVGEIIVGGVKLINDLFNTPLLSFPGRLLDAIGLGSIHHALDSIGFAIFTTIASLGSALGGDASQINYHFNEEWGD*	NVGEIIVGGVKLINDLFNTPLLSFPGRLLDAIGLGSIHHALDSIGFAIFTTIASLGSALGGDASQINYHFNEEWGD*
Pantoea	Pantoea_14	GCA_006385265.1_ASM638526v1_genomic	VFLQ01000005.1	287736	288050	1	TRUE	FALSE	FALSE	MRDLTLCEIETVSGGEFVSTIEGALEGAIWGFIEGLATGVTVGGSASRSAVFGPIAQLCGAVLGGVIGPAVCVIMGALWGKDAVAAYAADFRVNYGTSGSQLLV*	EFVSTIEGALEGAIWGFIEGLATGVTVGGSASRSAVFGPIAQLCGAVLGGVIGPAVCVIMGALWGKDAVAAYAADFRVNYGTSGSQLLV*
Pantoea	Pantoea_15	GCA_006385265.1_ASM638526v1_genomic	VFLQ01000008.1	80434	80676	-1	TRUE	TRUE	FALSE	MREINEKEIAAVSGAGLPEFLGDVNSALTDVSGLLDSTLTSLKESTTFGERLSLTFRALGLNVAKSFLSAFSGFLTTISA*	GLPEFLGDVNSALTDVSGLLDSTLTSLKESTTFGERLSLTFRALGLNVAKSFLSAFSGFLTTISA*
Pantoea	Pantoea_16	GCF_000731025.2_ASM73102v2_genomic	NZ_JMRT02000006.1	20647	20961	-1	TRUE	TRUE	FALSE	MRELTSFEMQHVSGAGFFDFVGAVVVGSLAGVTAFGLKWAMSGGSAGGVLGVGLISGAAGLIIGASVGLVMGAMYGALNGWDPTVAWFNQIVENQFDLDTKPVT*	GFFDFVGAVVVGSLAGVTAFGLKWAMSGGSAGGVLGVGLISGAAGLIIGASVGLVMGAMYGALNGWDPTVAWFNQIVENQFDLDTKPVT*
Pantoea	Pantoea_17	GCA_005233805.1_ASM523380v1_genomic	QGAM01000009.1	164980	165252	1	TRUE	TRUE	FALSE	MKELSVNQIEMVSGAGWQESFEGAVIGATTYAFIGGKWAMASGITSFGVAQLVGTFLGLAIGGVGGALYGATHTSEQVETFFNNVMDFAG*	GWQESFEGAVIGATTYAFIGGKWAMASGITSFGVAQLVGTFLGLAIGGVGGALYGATHTSEQVETFFNNVMDFAG*
Pantoea	Pantoea_18	GCA_005233805.1_ASM523380v1_genomic	QGAM01000011.1	137100	137417	-1	TRUE	TRUE	FALSE	MRELTSVEMRNVSGAGFFDFIGAVVVGSVTGITAFGLKWAMSGGSAGGIVGAGIISGGVGLIVGAVVGLVDGALYGAINGWDSTVGWFNQIVENQFDATAPVITA*	GFFDFIGAVVVGSVTGITAFGLKWAMSGGSAGGIVGAGIISGGVGLIVGAVVGLVDGALYGAINGWDSTVGWFNQIVENQFDATAPVITA*
Pantoea	Pantoea_19	GCA_003369485.1_ASM336948v1_genomic	QQXH01000014.1	112323	112655	1	TRUE	TRUE	FALSE	MRELTLDEVSGVSGAAITPNDAALFIGDHLASSVIGGVAAAVAGGAIGYLHGGDAMGILGLSVIGQLVGAVGGAIIGGIGGVIGGAMVSLSYSLPLVEQLAQTIISGGIQ*	AITPNDAALFIGDHLASSVIGGVAAAVAGGAIGYLHGGDAMGILGLSVIGQLVGAVGGAIIGGIGGVIGGAMVSLSYSLPLVEQLAQTIISGGIQ*
Pantoea	Pantoea_20	GCA_003369485.1_ASM336948v1_genomic	QQXH01000068.1	334	651	-1	TRUE	TRUE	FALSE	MRELTPVEMQNVSGAGFFDFIGSVVVGAAAGITAFGVKWAMSGGSAGGVLGVGLVSGAGGLVIGAVVGLVDGALYGAMNGWDTTAGWFNEIVENTFDPTAPVITA*	GFFDFIGSVVVGAAAGITAFGVKWAMSGGSAGGVLGVGLVSGAGGLVIGAVVGLVDGALYGAMNGWDTTAGWFNEIVENTFDPTAPVITA*
Pantoea	Pantoea_21	GCF_000175935.2_ASM17593v2_genomic	NC_014837.1	1674310	1674525	-1	TRUE	TRUE	FALSE	MNESMRELSEQEISQVSGGALSLPGVADVSGVVGNLTSTVTGLLGSVLSTVGGVVTGLGSALSGLTNNSGV*	ALSLPGVADVSGVVGNLTSTVTGLLGSVLSTVGGVVTGLGSALSGLTNNSGV*
Pantoea	Pantoea_22	GCF_021272305.1_ASM2127230v1_genomic	NZ_JAJSDY010000001.1	165895	166254	-1	TRUE	TRUE	FALSE	MLRELTEIEINNVSGGNANSGYEGPNCTNAAIKGGVTGATGGAVAGAIRGGVTGLAGGPAGVVAGAGAGAAEGAVYGGVSGAVGGYVGCQNSGSANNGGNNGNLGGDSNANSANGQCHW*	NANSGYEGPNCTNAAIKGGVTGATGGAVAGAIRGGVTGLAGGPAGVVAGAGAGAAEGAVYGGVSGAVGGYVGCQNSGSANNGGNNGNLGGDSNANSANGQCHW*
Pantoea	Pantoea_23	GCF_021272305.1_ASM2127230v1_genomic	NZ_JAJSDY010000012.1	71277	71606	-1	TRUE	FALSE	FALSE	MRTLSPEEMSIVAGAGNYSDKHGPGSGNSAGGGKGGNYSGVPKTCENQVGAGIITGMIAGTVGGAAGIVAGGALGGVSAALGSCNNSPYGGGKNASNGSGNAGIGQCRW*	GNYSDKHGPGSGNSAGGGKGGNYSGVPKTCENQVGAGIITGMIAGTVGGAAGIVAGGALGGVSAALGSCNNSPYGGGKNASNGSGNAGIGQCRW*
Pantoea	Pantoea_24	GCA_026544225.1_ASM2654422v1_genomic	JALNVB010000004.1	219225	219500	-1	TRUE	TRUE	FALSE	MRELTLTEVNSVSGGNVGEIIVGGVKLINDLFNTPLLSFPGRLLDAIGLGSIHHALDSIGFAIFTTIASLGSALGGDASQINYHFNEEWGD*	NVGEIIVGGVKLINDLFNTPLLSFPGRLLDAIGLGSIHHALDSIGFAIFTTIASLGSALGGDASQINYHFNEEWGD*
Pantoea	Pantoea_25	GCA_026544225.1_ASM2654422v1_genomic	JALNVB010000007.1	79633	79875	-1	TRUE	TRUE	FALSE	MREINEKEIAAVSGAGLPEFLGDVNSALTDVSGLLESTLTSLKESTTFGERLSLTFRALGLNVAKSFLTAFSGFLTTISA*	GLPEFLGDVNSALTDVSGLLESTLTSLKESTTFGERLSLTFRALGLNVAKSFLTAFSGFLTTISA*
Pantoea	Pantoea_27	GCA_017051845.1_ASM1705184v1_genomic	JADWWO010000001.1	523901	524260	1	TRUE	TRUE	FALSE	MLRELTEREINIVSGGNANSGYEGPNCTSAAIKGGVTGATGGAVAGAIRGGVTGLAGGPAGVAAGAGAGAAEGAVYGGVSGAVGGYVGCQNSGSANNGGNNSNLGGDSNANSANGQCHW*	NANSGYEGPNCTSAAIKGGVTGATGGAVAGAIRGGVTGLAGGPAGVAAGAGAGAAEGAVYGGVSGAVGGYVGCQNSGSANNGGNNSNLGGDSNANSANGQCHW*
Pantoea	Pantoea_28	GCA_024472015.1_ASM2447201v1_genomic	JAMOAK010000001.1	325669	325941	-1	TRUE	TRUE	FALSE	MKELNQYEISCVSGAGLQEMFEGAIIGATTYAFIGGKWAMVSGITTFGISQLVGVALGLIVGGIGGALYGATHTSEQVENFFNSIMEHAG*	GLQEMFEGAIIGATTYAFIGGKWAMVSGITTFGISQLVGVALGLIVGGIGGALYGATHTSEQVENFFNSIMEHAG*
Pantoea	Pantoea_30	GCA_019880205.1_ASM1988020v1_genomic	CP082292.1	3628837	3629136	-1	TRUE	FALSE	FALSE	MRKLKEYEISVVSGGAPATADEVNAFFEGIVWGALDGLATGVTVGGSASRDAVFGIIAQGVGAILGGIIGPIAGAIMGAMVGRDAVAAYAADFRKQYAS*	APATADEVNAFFEGIVWGALDGLATGVTVGGSASRDAVFGIIAQGVGAILGGIIGPIAGAIMGAMVGRDAVAAYAADFRKQYAS*
Pantoea	Pantoea_31	GCA_019880205.1_ASM1988020v1_genomic	CP082294.1	93885	94202	1	TRUE	TRUE	FALSE	MRELTSVEMQTVSGAGFFDFIGSVVVGAAAGITAFGLKWAMSGGSAGGLLGVGLVSGAGGLVIGAVVGLVDGALYGAMNGWETTAGWFNNIVENQFDLGTPVITA*	GFFDFIGSVVVGAAAGITAFGLKWAMSGGSAGGLLGVGLVSGAGGLVIGAVVGLVDGALYGAMNGWETTAGWFNNIVENQFDLGTPVITA*
Pantoea	Pantoea_32	GCA_007679955.1_ASM767995v1_genomic	VEHM01000005.1	103608	103883	1	TRUE	TRUE	FALSE	MRELTITEVNSVSGGNVGEIIVGGVKLINDLFNTPLLSFPGRLLDAIGLGSIHHALDSIGFAIFTTIASLGSALGGDASQINYHFNEEWGD*	NVGEIIVGGVKLINDLFNTPLLSFPGRLLDAIGLGSIHHALDSIGFAIFTTIASLGSALGGDASQINYHFNEEWGD*
Pantoea	Pantoea_34	GCA_018842675.1_ASM1884267v1_genomic	JAGTWO010000004.1	3709238	3709558	1	TRUE	TRUE	FALSE	MRELTLKEVEIISGAGNFADKSSGGTISSGYNGGKRGGAPKSCANDVGAGAIIGLIGGIPGGPAGMAMGATAGALGASLGCNNSPYGGNKNNNSNNNSGIGGQCSW*	GNFADKSSGGTISSGYNGGKRGGAPKSCANDVGAGAIIGLIGGIPGGPAGMAMGATAGALGASLGCNNSPYGGNKNNNSNNNSGIGGQCSW*
Pantoea	Pantoea_35	GCA_001662025.1_ASM166202v1_genomic	LXSW01000003.1	10460	10777	1	TRUE	TRUE	FALSE	MRELTPVEMQNVSGAGFFDFIGAVVVGGVTGTTAFGLKWAMSGGSAGGIVGAGIISAGVGLIVGAVVGLVDGALYGAINGWDSTVGWFNQIVENQFDPTAPVITA*	GFFDFIGAVVVGGVTGTTAFGLKWAMSGGSAGGIVGAGIISAGVGLIVGAVVGLVDGALYGAINGWDSTVGWFNQIVENQFDPTAPVITA*
Pantoea	Pantoea_36	GCA_001662025.1_ASM166202v1_genomic	LXSW01000006.1	56413	56616	-1	TRUE	FALSE	FALSE	MKDLEQKQTELVTGAMNLNGLRESMNTINLNGVNQGSWIDAANVCWKPGTPSIIMFPGGYYIPGFRF*	MNLNGLRESMNTINLNGVNQGSWIDAANVCWKPGTPSIIMFPGGYYIPGFRF*
Pantoea	Pantoea_37	GCA_002341125.1_ASM234112v1_genomic	DDNJ01000214.1	7117	7359	1	TRUE	TRUE	FALSE	MREINEKEIAAVSGAGLPEFLGDVNSALTDVSGLLDSTLTSLKESTTFGERLSLTFRALGLNVAKSFLTAFSGFLTTISA*	GLPEFLGDVNSALTDVSGLLDSTLTSLKESTTFGERLSLTFRALGLNVAKSFLTAFSGFLTTISA*
Pantoea	Pantoea_39	GCF_011395035.1_ASM1139503v1_genomic	NZ_CP024768.1	1611025	1611240	-1	TRUE	TRUE	FALSE	MNESMRELSEQEISQVSGGALSIPGLANVTGTVGGLTSTITGLLSSALTTVGGLVTGLGSAIGGLTNNSGI*	ALSIPGLANVTGTVGGLTSTITGLLSSALTTVGGLVTGLGSAIGGLTNNSGI*
Pantoea	Pantoea_40	GCA_010273335.1_ASM1027333v1_genomic	SGSP01000014.1	45431	45766	-1	TRUE	FALSE	FALSE	MAIRELSVEEIKIIAGGNANSGYEGPNRPSSSSGGLNNNTRGGYVDCANGVIGGMVAGSVGGPGVAVAGAIGGGIAGGCFKGNDNDNHSSSSSSSSSCNNGDNGIGGQCNS*	NANSGYEGPNRPSSSSGGLNNNTRGGYVDCANGVIGGMVAGSVGGPGVAVAGAIGGGIAGGCFKGNDNDNHSSSSSSSSSCNNGDNGIGGQCNS*
Pantoea	Pantoea_41	GCF_006494415.1_ASM649441v1_genomic	NZ_VHJA01000051.1	683	997	1	TRUE	FALSE	FALSE	MKELTIAETEFVSGAAANGFFDTISGAIIGMVAGGMGVAWAGYNISSNTNGVTSGILAPVQGLIGGLLGAIWGAVFGLVIGAADGTAVSLTRAYAVWNNIVTAG*	AANGFFDTISGAIIGMVAGGMGVAWAGYNISSNTNGVTSGILAPVQGLIGGLLGAIWGAVFGLVIGAADGTAVSLTRAYAVWNNIVTAG*
Pantoea	Pantoea_42	GCF_006494415.1_ASM649441v1_genomic	NZ_VHJA01000052.1	97609	97854	1	TRUE	FALSE	FALSE	MRELAASEIMAVSGGGVIKDTTTAVGKQFGTYIGNKLGKLIPIPFVSGFISSTVGNILSYLGGIIGGKIGGLVEGQNSSAT*	GVIKDTTTAVGKQFGTYIGNKLGKLIPIPFVSGFISSTVGNILSYLGGIIGGKIGGLVEGQNSSAT*
Pantoea	Pantoea_43	GCF_006494415.1_ASM649441v1_genomic	NZ_VHJA01000021.1	29883	30224	-1	TRUE	FALSE	FALSE	MKLLSQRQLILVPGASGAYDPAYAGASSHVSQHGHHSGRSGNPFGPSNGVIQVVAAHPEIAGCLNGILGGMVGGSFGGPGAAVAGAIGGGIGSCFNNSGNSHAGNNFGGQCTW*	SGAYDPAYAGASSHVSQHGHHSGRSGNPFGPSNGVIQVVAAHPEIAGCLNGILGGMVGGSFGGPGAAVAGAIGGGIGSCFNNSGNSHAGNNFGGQCTW*
Pantoea	Pantoea_44	GCA_943184895.1_DAPP-PG_734_genomic	OW970315.1	195588	195920	1	TRUE	TRUE	FALSE	MRELTLDEVSGVSGAAITPNDAALFIGDHLASSVIGGVAAAVAGGAIGYLHGGDAMGILGLSVIGQLVGAVGGAIIGGIGGVIGGAMVSLSYSLPLVEKLAQTIISGGIQ*	AITPNDAALFIGDHLASSVIGGVAAAVAGGAIGYLHGGDAMGILGLSVIGQLVGAVGGAIIGGIGGVIGGAMVSLSYSLPLVEKLAQTIISGGIQ*
Pantoea	Pantoea_45	GCA_943184895.1_DAPP-PG_734_genomic	OW970317.1	103027	103386	1	TRUE	TRUE	FALSE	MLRELTEIEINNVSGGNANSGYEGPNCTSAAIKGGVTGATGGAVAGAIRGGVTGLAGGPAGVVAGAGAGAAEGAVYGGVSGAVGGYVGCQNSGSANNGGNNGNLGGDSNANSANGQCHW*	NANSGYEGPNCTSAAIKGGVTGATGGAVAGAIRGGVTGLAGGPAGVVAGAGAGAAEGAVYGGVSGAVGGYVGCQNSGSANNGGNNGNLGGDSNANSANGQCHW*
Pantoea	Pantoea_46	GCF_000969395.1_ASM96939v1_genomic	NZ_JXXL01000001.1	187967	188209	1	TRUE	TRUE	FALSE	MREINEKEIAAVSGAGLPEFLGNVNNALTDVSDLLDSTLTSLKESTAFGETLSLSFRALGLNVAKSFLTAFSGFLTTISA*	GLPEFLGNVNNALTDVSDLLDSTLTSLKESTAFGETLSLSFRALGLNVAKSFLTAFSGFLTTISA*
Pantoea	Pantoea_47	GCF_000969395.1_ASM96939v1_genomic	NZ_JXXL01000003.1	211305	211481	-1	TRUE	TRUE	FALSE	MRDLSRNEIEQVSGAGSTGPSAWAAKLTSVNKCIPLFNEILKLVNDLAGTKFSYLTQK*	GSTGPSAWAAKLTSVNKCIPLFNEILKLVNDLAGTKFSYLTQK*
Pantoea	Pantoea_48	GCF_000969395.1_ASM96939v1_genomic	NZ_JXXL01000013.1	12097	12411	-1	TRUE	FALSE	FALSE	MRELNVMEISEVSGAGILESITSAVTLAATGFCAGAAYGGIHGGDQGGLLGVGVVGQLVGLIVGPIIGIVGGGTLGAVLGWDNPESVNAIATQWLNNFVNNNFN*	GILESITSAVTLAATGFCAGAAYGGIHGGDQGGLLGVGVVGQLVGLIVGPIIGIVGGGTLGAVLGWDNPESVNAIATQWLNNFVNNNFN*
Pantoea	Pantoea_49	GCA_018842655.1_ASM1884265v1_genomic	JAGTWN010000004.1	3335074	3335409	-1	TRUE	TRUE	FALSE	MRGLTLEEITLISGAGNYSDKHGPGNNSSRNADHNSNGSRFSDACKNSVLGGMIGGAIGGSVGGPKGMAAGAVGGAIGGAISGGCFSGNSSNNGSRGNSAGGNYGGTCNRP*	GNYSDKHGPGNNSSRNADHNSNGSRFSDACKNSVLGGMIGGAIGGSVGGPKGMAAGAVGGAIGGAISGGCFSGNSSNNGSRGNSAGGNYGGTCNRP*
Pantoea	Pantoea_50	GCA_000814075.1_ASM81407v1_genomic	JWLQ01000032.1	59005	59208	-1	TRUE	FALSE	FALSE	MKDLERKETERVTGAMNLSGLRESMNTINLNRVNQGTLIDAANVCWKPGTPSIIMFPGGYYITGLRF*	MNLSGLRESMNTINLNRVNQGTLIDAANVCWKPGTPSIIMFPGGYYITGLRF*
Pantoea	Pantoea_51	GCA_000814075.1_ASM81407v1_genomic	JWLQ01000060.1	5726	6052	-1	TRUE	TRUE	FALSE	MRELNVMEVNAVSGAGFFNSIYSASYLGLSGLAAGAILGTKIGGGAGGGLLGLGLLGEAVGVVVGSAIGAITGAGVGAMVGWNDPATVDSMASQLITNIVNSLGTAAA*	GFFNSIYSASYLGLSGLAAGAILGTKIGGGAGGGLLGLGLLGEAVGVVVGSAIGAITGAGVGAMVGWNDPATVDSMASQLITNIVNSLGTAAA*
Pantoea	Pantoea_52	GCA_011800325.1_ASM1180032v1_genomic	JAALFP010000013.1	96434	96748	-1	TRUE	FALSE	FALSE	MRDLTLCEIETVSGGEFVSTIEGALEGAIWGLIEGLATGVTVGGSASRSAVFGPIAQLCGAVLGGVIGPVACVIMGALWGKDAVAAYAADFRVNYGTSGSQLLV*	EFVSTIEGALEGAIWGLIEGLATGVTVGGSASRSAVFGPIAQLCGAVLGGVIGPVACVIMGALWGKDAVAAYAADFRVNYGTSGSQLLV*
Pantoea	Pantoea_53	GCA_011800325.1_ASM1180032v1_genomic	JAALFP010000003.1	199326	199601	-1	TRUE	TRUE	FALSE	MRELTLTEVNSVSGGNVGEIIVGGVKLINDLFNTSLLSFPGRLLDTIGLGSIHHALDSIGFAIFTTIASLGSALGGDASQINYHFNEEWGG*	NVGEIIVGGVKLINDLFNTSLLSFPGRLLDTIGLGSIHHALDSIGFAIFTTIASLGSALGGDASQINYHFNEEWGG*
Pantoea	Pantoea_54	GCA_001477215.1_ASM147721v1_genomic	LDSI01000018.1	9890	10225	1	TRUE	FALSE	FALSE	MTIRELSVEEIKMVAGGNANSGYEGPNRPSSSSGGLNNNNRGGYVDCANGVIGGMVAGSVGGPGVAVAGAIGGGIAGGCFKGNDNDNHSSSSSSSSSCNNGDNGIGGQCSS*	NANSGYEGPNRPSSSSGGLNNNNRGGYVDCANGVIGGMVAGSVGGPGVAVAGAIGGGIAGGCFKGNDNDNHSSSSSSSSSCNNGDNGIGGQCSS*
Pantoea	Pantoea_55	GCA_011752615.1_ASM1175261v1_genomic	VWXF01000005.1	49207	49536	-1	TRUE	FALSE	FALSE	MKKLNNEEMMMVSGAGNFADKSSGGRVSNDSRGGRGDRRGTMSERVKSCNDGIIGGTLAGSLGGVPGMAVGMVGGAIAGGCFRNESSSSNNNNGKGSGGAQNYGAQCKW*	GNFADKSSGGRVSNDSRGGRGDRRGTMSERVKSCNDGIIGGTLAGSLGGVPGMAVGMVGGAIAGGCFRNESSSSNNNNGKGSGGAQNYGAQCKW*
Pantoea	Pantoea_56	GCA_025881945.1_ASM2588194v1_genomic	JANFWD010000016.1	39996	40340	-1	TRUE	TRUE	FALSE	MSNIRELNLSEIALVSGGNANSGYEGPHTRSNPKTGPQNTLSRNAPTHIYSDPSTVACANSAFGALASLPNIGRASAKMVGAATQCLNTNSSGRGQAAGSAHCSGNSASGTCNR*	NANSGYEGPHTRSNPKTGPQNTLSRNAPTHIYSDPSTVACANSAFGALASLPNIGRASAKMVGAATQCLNTNSSGRGQAAGSAHCSGNSASGTCNR*
Pantoea	Pantoea_59	GCA_003236715.1_ASM323671v1_genomic	PUFZ01000001.1	57130	57444	1	TRUE	FALSE	FALSE	MRELNVMEINEVSGAGFWSAVSSAILLGATGFAAGAAYGGIHGGDQGGLLGVGVVGQLVGVIVGPIIGVIGGSILGAVLGWNDPDSVNAIATQFLNNFVNGNFK*	GFWSAVSSAILLGATGFAAGAAYGGIHGGDQGGLLGVGVVGQLVGVIVGPIIGVIGGSILGAVLGWNDPDSVNAIATQFLNNFVNGNFK*
Pantoea	Pantoea_60	GCA_000475055.1_ASM47505v1_genomic	KI440945.1	412174	412518	1	TRUE	TRUE	FALSE	MSNIRELNLSEIAFVSGGNANSGYEGSNSNSHSKTGPQNSLSRNAPTHIYSDPSTVRCANQAFGALTSLPNIGRASAKMVGAATECLNTNSSGRGQAAGSAHCSGDSVSGTCNR*	NANSGYEGSNSNSHSKTGPQNSLSRNAPTHIYSDPSTVRCANQAFGALTSLPNIGRASAKMVGAATECLNTNSSGRGQAAGSAHCSGDSVSGTCNR*
Pantoea	Pantoea_62	GCA_025882025.1_ASM2588202v1_genomic	JANFVX010000039.1	179	523	1	TRUE	TRUE	FALSE	MSNIRELNLSEIALVSGGNANSGYEGPHARSNPKTGPQNTLSRNAPTHIYSDPSTVACANSAFGALASLPNIGRASAKMVGAATQCLNTNSSGRGQAAGSAHCSGNSASGTCNR*	NANSGYEGPHARSNPKTGPQNTLSRNAPTHIYSDPSTVACANSAFGALASLPNIGRASAKMVGAATQCLNTNSSGRGQAAGSAHCSGNSASGTCNR*
Pantoea	Pantoea_63	GCA_022647325.1_ASM2264732v1_genomic	CP071405.1	23498	23701	1	TRUE	FALSE	FALSE	MKELTRPQTERVTGAMNLNGLRESNNTVNIAGKNRGSWIDAANACWRPGTPSLIMYPGGFYIPAFRF*	MNLNGLRESNNTVNIAGKNRGSWIDAANACWRPGTPSLIMYPGGFYIPAFRF*
Pantoea	Pantoea_64	GCA_003149005.1_ASM314900v1_genomic	QGHE01000012.1	89879	90196	-1	TRUE	TRUE	FALSE	MRELTPVEMRNVSGAGFFDFIGSVVVGAAAGITAFGVKWAMSGGSAGGVLGVGLVSGAGGLVIGAVVGLVDGALYGAMNGWDTTAGWFNEIVENTFDPTAPVITA*	GFFDFIGSVVVGAAAGITAFGVKWAMSGGSAGGVLGVGLVSGAGGLVIGAVVGLVDGALYGAMNGWDTTAGWFNEIVENTFDPTAPVITA*
Pantoea	Pantoea_65	GCA_008631295.1_ASM863129v1_genomic	VWTZ01000012.1	54209	54508	1	TRUE	FALSE	FALSE	MRKLKEYEISVVSGGAPATADEVNAFFEGIVWGVLDGLLTGVTVGGSGSRSAVFGIISQGVGAIVGGIIGPIAGGIMGAMVGRDAVAAYAADIRKQYSS*	APATADEVNAFFEGIVWGVLDGLLTGVTVGGSGSRSAVFGIISQGVGAIVGGIIGPIAGGIMGAMVGRDAVAAYAADIRKQYSS*
Pantoea	Pantoea_66	GCA_002095305.1_ASM209530v1_genomic	MIEI01000056.1	2253	2429	-1	TRUE	TRUE	FALSE	MKELNQYEISCVSGAGLQEMFEGAIIGATTYAFIGGKWAMVSGITTFGISQLVGVAWA*	GLQEMFEGAIIGATTYAFIGGKWAMVSGITTFGISQLVGVAWA*
Pantoea	Pantoea_67	GCF_005233795.1_ASM523379v1_genomic	NZ_QGAH01000022.1	90984	91256	1	TRUE	TRUE	FALSE	MKELSVNQIEMVSGAGWQESFEGAVVGATTYAFIGGKWAMASGITSFGVAQLVGTFLGLAIGGVGGALYGATHTSEQVETFFNNVMDFAG*	GWQESFEGAVVGATTYAFIGGKWAMASGITSFGVAQLVGTFLGLAIGGVGGALYGATHTSEQVETFFNNVMDFAG*
Pantoea	Pantoea_68	GCA_014192945.1_ASM1419294v1_genomic	JACJMP010000001.1	1495900	1496232	-1	TRUE	TRUE	FALSE	MSSIRELSFFEVAQVSGGGNAGDHDRSSSSNSGSKNSGSKNSNIYNGVDSCGAGIIGGLVAGSPGGPLGMAAGVIGGAIAGQCTKDSFSSKADCKGSNQKSSDFTGQCRW*	GNAGDHDRSSSSNSGSKNSGSKNSNIYNGVDSCGAGIIGGLVAGSPGGPLGMAAGVIGGAIAGQCTKDSFSSKADCKGSNQKSSDFTGQCRW*
Pantoea	Pantoea_69	GCF_013415305.1_ASM1341530v1_genomic	NZ_JACBXU010000007.1	31758	32075	1	TRUE	TRUE	FALSE	MRELTSVEMQNVSGAGLFDFIGSVAVGSVTGITSFGLKWAMSGGSTGGIAGAGIISAGVGLVVGAVVGLVDGALYGAVNGWDSTAGWFNQIVENQFDATAPVIKA*	GLFDFIGSVAVGSVTGITSFGLKWAMSGGSTGGIAGAGIISAGVGLVVGAVVGLVDGALYGAVNGWDSTAGWFNQIVENQFDATAPVIKA*
Pantoea	Pantoea_7	GCA_900068885.1_PaVv9.fasta_genomic	CEGN01000002.1	490806	490916	-1	TRUE	TRUE	FALSE	MLRELTENESNIVSGGNANSGYEGSNCTNAAIKGGC*	NANSGYEGSNCTNAAIKGGC*
Pantoea	Pantoea_70	GCA_905332865.1_Genoma_RSO7_genomic	CAJOSF010000012.1	10761	11078	1	TRUE	TRUE	FALSE	MRELTPVEMRNVSGAGFFDFVGAVVVGGVTGITAFGLKWAMSGGSAGGIVGAGIISGGVGLIVGAVVGLVDGALYGAINGWDSTVGWFNQIVENQFDATAPVITA*	GFFDFVGAVVVGGVTGITAFGLKWAMSGGSAGGIVGAGIISGGVGLIVGAVVGLVDGALYGAINGWDSTVGWFNQIVENQFDATAPVITA*
Pantoea	Pantoea_71	GCA_905332865.1_Genoma_RSO7_genomic	CAJOSF010000013.1	9427	9759	-1	TRUE	TRUE	FALSE	MRELTLDEVSGVSGAAITPNDAALFIGDHLASSVIGGVAAAVAGGAIGYLHGGDAMGILGLSVIGQLIGAVGGAIIGGIGGVIGGAMVSLSYSLPLVEQLAQTIISGGIQ*	AITPNDAALFIGDHLASSVIGGVAAAVAGGAIGYLHGGDAMGILGLSVIGQLIGAVGGAIIGGIGGVIGGAMVSLSYSLPLVEQLAQTIISGGIQ*
Pantoea	Pantoea_72	GCA_024707505.1_ASM2470750v1_genomic	CP102604.1	26787	27119	1	TRUE	FALSE	FALSE	MKVIDRELLSIISGGGGRNDPPYNSSNNKNNGSTAGNSGYNNGYVVGCNNGIIGGTIAGAAGGIVGAGLGMVGGAIAGGCFTGSGNSNNNGNSNSSGNCNSGGMGGSCSR*	GGRNDPPYNSSNNKNNGSTAGNSGYNNGYVVGCNNGIIGGTIAGAAGGIVGAGLGMVGGAIAGGCFTGSGNSNNNGNSNSSGNCNSGGMGGSCSR*
Pantoea	Pantoea_73	GCF_029838485.1_ASM2983848v1_genomic	NZ_JAOBYT010000015.1	109455	109787	1	TRUE	TRUE	FALSE	MRELTIDETFAISGATTTPNDIAFFIGDHLASAILGGVAAAVGGGVIGFLHGGDAMGIFGLGFIGQIAGAIGGAIIGGVGGVIAGSLVSLSYSLPLANLLAQTIISGGVK*	TTTPNDIAFFIGDHLASAILGGVAAAVGGGVIGFLHGGDAMGIFGLGFIGQIAGAIGGAIIGGVGGVIAGSLVSLSYSLPLANLLAQTIISGGVK*
Pantoea	Pantoea_74	GCA_000282675.1_Pantoea.strGM01_v1.0_genomic	AKIU01000090.1	70638	70979	-1	TRUE	FALSE	FALSE	MKVIDRELLSLISGGGGRNDPPRGSNNKKNNNNGGAGGKSGYNSGYVVGCNNGIIAGTIGGAAGGIVGAGLGMVGGAIAGGCFTGSGNGGNNNGNSNSSGNCNSGGMGGSCSR*	GGRNDPPRGSNNKKNNNNGGAGGKSGYNSGYVVGCNNGIIAGTIGGAAGGIVGAGLGMVGGAIAGGCFTGSGNGGNNNGNSNSSGNCNSGGMGGSCSR*
Pantoea	Pantoea_75	GCF_003236725.1_ASM323672v1_genomic	NZ_PUGA01000010.1	71735	71977	-1	TRUE	TRUE	FALSE	MREINEKEIAAVSGAGLPEFLGDVNSALTDVSGLLDSALTSLKESTGFGARVSLTFRALGLNVAKSFLTAFSGFLATISA*	GLPEFLGDVNSALTDVSGLLDSALTSLKESTGFGARVSLTFRALGLNVAKSFLTAFSGFLATISA*
Pantoea	Pantoea_76	GCF_002095535.1_ASM209553v1_genomic	NZ_MLJI01000001.1	1686706	1686921	-1	TRUE	TRUE	FALSE	MNESMRELSEQEISQVSGGALSIPGVADVSGTIGGLTTTLTGLLGSVLSTVGGVVSGLGATLSGLTNNSGI*	ALSIPGVADVSGTIGGLTTTLTGLLGSVLSTVGGVVSGLGATLSGLTNNSGI*
Pantoea	Pantoea_78	GCF_029967885.1_ASM2996788v1_genomic	NZ_JASCAK010000031.1	95730	96074	1	TRUE	TRUE	FALSE	MSNIRELNLSEIALVSGGNANSGYEGPHARSNPKTGPQNTLSRNAPTHIYSDPSTVACANSAFGALASLPNIGRASAKMVGAATQCLNTNSSGRGQSAGSAHCSGNSASGTCNR*	NANSGYEGPHARSNPKTGPQNTLSRNAPTHIYSDPSTVACANSAFGALASLPNIGRASAKMVGAATQCLNTNSSGRGQSAGSAHCSGNSASGTCNR*
Pantoea	Pantoea_79	GCA_011752625.1_ASM1175262v1_genomic	VWXD01000001.1	841922	842245	-1	TRUE	FALSE	FALSE	MKTLSAEEMMMVSGAGNYADKHGMGNPKNSGNSNNKGNPRYNDPGVANCNKAILIGGVLGAAGGGPVGAALGMAGAALGSDCSTSSSSNNNSGSRNGGSSIGGQCSW*	GNYADKHGMGNPKNSGNSNNKGNPRYNDPGVANCNKAILIGGVLGAAGGGPVGAALGMAGAALGSDCSTSSSSNNNSGSRNGGSSIGGQCSW*
Pantoea	Pantoea_8	GCF_026275525.1_ASM2627552v1_genomic	NZ_JAPJYL010000017.1	69609	69926	-1	TRUE	TRUE	FALSE	MRELTSVEMQTVSGAGFFDFIGSVVVGAAAGITAFGLKWAMSGGSAGGVLGVGIISGGVGLIVGAVVGLVDGALYGAMNGWETTAGWFNNIVENQLDLGTGVITA*	GFFDFIGSVVVGAAAGITAFGLKWAMSGGSAGGVLGVGIISGGVGLIVGAVVGLVDGALYGAMNGWETTAGWFNNIVENQLDLGTGVITA*
Pantoea	Pantoea_80	GCA_028283705.1_ASM2828370v1_genomic	JAPWKD010000015.1	16499	16714	-1	TRUE	TRUE	FALSE	MNESMRELSEQEISQVSGGALSIPGVADVSGTIGGLTTTITGLLGSVLSTVGGVVSGLGATLSGLTNNSGI*	ALSIPGVADVSGTIGGLTTTITGLLGSVLSTVGGVVSGLGATLSGLTNNSGI*
Pantoea	Pantoea_82	GCF_027157825.1_ASM2715782v1_genomic	NZ_JAPVOK010000002.1	1950124	1950459	1	TRUE	TRUE	FALSE	MRGLTLEEITLISGAGNYSDKHGPGNNSSRNAGHNSNGSRFSAACKNSVLGGMIGGAIGGSVGGPKGMAAGAVGGAIGGAISGGCFSGNSSNNGSRGNSAGGNYGGTCNRP*	GNYSDKHGPGNNSSRNAGHNSNGSRFSAACKNSVLGGMIGGAIGGSVGGPKGMAAGAVGGAIGGAISGGCFSGNSSNNGSRGNSAGGNYGGTCNRP*
Pantoea	Pantoea_84	GCF_000295955.2_ASM29595v2_genomic	NZ_ALXE01000004.1	48983	49312	-1	TRUE	FALSE	FALSE	MKKLNNEEMMMVSGAGNFADKSSNGRVSNDSRGGRGDRRGTMSERVKSCNDGIIGGTLAGSLGGVPGMAVGMVGGAIAGGCFRNESSSSNNNNGKGSGGAQNYGAQCKW*	GNFADKSSNGRVSNDSRGGRGDRRGTMSERVKSCNDGIIGGTLAGSLGGVPGMAVGMVGGAIAGGCFRNESSSSNNNNGKGSGGAQNYGAQCKW*
Pantoea	Pantoea_85	GCF_000295955.2_ASM29595v2_genomic	NZ_ALXE01000023.1	155263	155604	-1	TRUE	TRUE	FALSE	MKTLNLAEMETVSGAGNFADKSSGGTVSKDSRGGRRGGKGGAPQSCNNNVGAGAIIGAIGGALMGPVGMGAVAVGAVTGGLGASLSCNNSPYGGNGGNNRNTGSNNYGAQCRW*	GNFADKSSGGTVSKDSRGGRRGGKGGAPQSCNNNVGAGAIIGAIGGALMGPVGMGAVAVGAVTGGLGASLSCNNSPYGGNGGNNRNTGSNNYGAQCRW*
Pantoea	Pantoea_86	GCF_014852415.1_ASM1485241v1_genomic	NZ_JACVBQ010000004.1	99498	99833	-1	TRUE	TRUE	FALSE	MKTLNLKEMEMVSGAGNFSDKSTGGRVNSDSNGGRSGGAGGAPSTCANQVGMGAIIGTIGAIALGPAGMGAVAVGAATGALSGGLSCNNSPYGGNGGNNSGSNNIGGQCTW*	GNFSDKSTGGRVNSDSNGGRSGGAGGAPSTCANQVGMGAIIGTIGAIALGPAGMGAVAVGAATGALSGGLSCNNSPYGGNGGNNSGSNNIGGQCTW*
Pantoea	Pantoea_87	GCF_016909495.1_ASM1690949v1_genomic	NZ_JAFBFW010000001.1	189667	189870	-1	TRUE	FALSE	FALSE	MEILNTQSSEQVSGGMNWQGGRESTNVVDLRGKEMGTWIDAANSCWKPGTPSSIMYPGGIYIPNFRF*	MNWQGGRESTNVVDLRGKEMGTWIDAANSCWKPGTPSSIMYPGGIYIPNFRF*
Pantoea	Pantoea_88	GCA_002157425.2_ASM215742v2_genomic	NGNU02000036.1	179	493	1	TRUE	TRUE	FALSE	MRELQVSEIETVSGGAFVTSFNDAFEGFIWGIGEGLATGVTVGGSASRSAVFGIIAQGVGAILGGIIGPVVCGVMGALWGKDAVSAYAADFRANYSTSGTVTVA*	AFVTSFNDAFEGFIWGIGEGLATGVTVGGSASRSAVFGIIAQGVGAILGGIIGPVVCGVMGALWGKDAVSAYAADFRANYSTSGTVTVA*
Pantoea	Pantoea_89	GCA_002157425.2_ASM215742v2_genomic	NGNU02000003.1	57696	57875	-1	TRUE	FALSE	FALSE	MKDLEKKQTELVTGAMNLNGLRESMNTINLNGVDKGSWIDAAAGSPSCMGFFRLSHDAP*	MNLNGLRESMNTINLNGVDKGSWIDAAAGSPSCMGFFRLSHDAP*
Pantoea	Pantoea_9	GCF_026275525.1_ASM2627552v1_genomic	NZ_JAPJYL010000021.1	185094	185408	-1	TRUE	TRUE	FALSE	MRELSLIEMETVSGGTLVASLGDAAEGAMWGLLEGLATGVTVGGSASRSAVFGPIAQGVGAILGGIIGPVVGALMGALWGKDTVSAYAADFRQNYGTNGSAAIV*	TLVASLGDAAEGAMWGLLEGLATGVTVGGSASRSAVFGPIAQGVGAILGGIIGPVVGALMGALWGKDTVSAYAADFRQNYGTNGSAAIV*
Pantoea	Pantoea_90	GCA_002157425.2_ASM215742v2_genomic	NGNU02000067.1	91	405	1	TRUE	FALSE	FALSE	MRELNVMEINEVSGAGFMESVSSAIAMGVTGLAAGTCYGGINGAAGGGLLGFGLIGQLVGVIVGPIVGAFSGAVLGAIIGWDNPEGVTALCTQWLSNFFNGNFH*	GFMESVSSAIAMGVTGLAAGTCYGGINGAAGGGLLGFGLIGQLVGVIVGPIVGAFSGAVLGAIIGWDNPEGVTALCTQWLSNFFNGNFH*
Pantoea	Pantoea_91	GCA_002095475.1_ASM209547v1_genomic	MLFR01000001.1	120633	120956	1	TRUE	FALSE	FALSE	MKTLSAEEMMMVSGAGNYADKHGMGNPKSSGNSNNKGNPRYNDPGVANCNKAILIGGVLGAAGGGPVGAALGMAGAALGSDCSTSSSSNNNSGSRNGSSSIGGQCSW*	GNYADKHGMGNPKSSGNSNNKGNPRYNDPGVANCNKAILIGGVLGAAGGGPVGAALGMAGAALGSDCSTSSSSNNNSGSRNGSSSIGGQCSW*
Pantoea	Pantoea_92	GCA_008039815.1_ASM803981v1_genomic	RCNL01000004.1	1726	2025	1	TRUE	FALSE	FALSE	MRELKEYEISVVSGGAVATADEVNAFFEGIVWGALDGLATGVTVGGSASRDAVFGIIAQGVGAILGGIIGPIAGAIMGAMVGRDAVAAYAADFRKQYAS*	AVATADEVNAFFEGIVWGALDGLATGVTVGGSASRDAVFGIIAQGVGAILGGIIGPIAGAIMGAMVGRDAVAAYAADFRKQYAS*
Pantoea	Pantoea_93	GCA_913778495.1_S1C1096_SP62_genomic	CAJYVD010000011.1	20519	20848	1	TRUE	FALSE	FALSE	MRTLSPEEMSVVAGAGNYSDKHGPGSGNSAGGGKGGNYGGVPKTCENQVGAGIITGMIAGTVGGAAGIVAGGALGGVSAALGSCNNSPYGGGKNSGSSSGNAGIGQCRW*	GNYSDKHGPGSGNSAGGGKGGNYGGVPKTCENQVGAGIITGMIAGTVGGAAGIVAGGALGGVSAALGSCNNSPYGGGKNSGSSSGNAGIGQCRW*
Pantoea	Pantoea_94	GCF_009765445.1_ASM976544v1_genomic	NZ_WHOY01000004.1	51466	51756	-1	TRUE	FALSE	FALSE	MRELNSIEIENVSGAGFFADLGKSIGSAIGSIVDLGTGAGGLNTDATTAAEKLGSGIGSLFELDFVSAISNIGAGIVNIVEFGIDAVAQIKAKNSA*	GFFADLGKSIGSAIGSIVDLGTGAGGLNTDATTAAEKLGSGIGSLFELDFVSAISNIGAGIVNIVEFGIDAVAQIKAKNSA*
Pantoea	Pantoea_96	GCA_014842695.1_ASM1484269v1_genomic	JACYVR010000009.1	169317	169634	-1	TRUE	TRUE	FALSE	MRELTSFEMQNVSGAVFFDFIGAVVVGAVTGISSFGLKWGMSGGSTGGVLGVGIVSAGVGLIVGAVLGLVDGALYGAMNGWDSTAGWFNAVVENQFDPNASVITA*	VFFDFIGAVVVGAVTGISSFGLKWGMSGGSTGGVLGVGIVSAGVGLIVGAVLGLVDGALYGAMNGWDSTAGWFNAVVENQFDPNASVITA*
Pantoea	Pantoea_97	GCA_900115075.1_IMG-taxon_2690315639_annotated_assembly_genomic	FOVG01000001.1	499181	499450	-1	TRUE	FALSE	FALSE	MREITTYEIQHVSGASLATAFDGAVIGATSYALSAGKWGGLSILNFGIGQAVGVALGLLVGGVGGALYGATHTSEQSENFFNNILANVG*	SLATAFDGAVIGATSYALSAGKWGGLSILNFGIGQAVGVALGLLVGGVGGALYGATHTSEQSENFFNNILANVG*
Pantoea	Pantoea_98	GCA_900115075.1_IMG-taxon_2690315639_annotated_assembly_genomic	FOVG01000005.1	25552	25803	1	TRUE	TRUE	FALSE	MRELSQNEIGHVSGASNTGWGSISWAAQLTSANTGAWTAHFTSANTVAGTAQLTSVNKSFPVVNEIFKVINNLFGINIPSLTL*	SNTGWGSISWAAQLTSANTGAWTAHFTSANTVAGTAQLTSVNKSFPVVNEIFKVINNLFGINIPSLTL*
Pantoea	Pantoea_99	GCF_010667845.1_T2_genomic	NZ_WSSV01000026.1	20963	21280	-1	TRUE	TRUE	FALSE	MRELTTVEMQNVSGAGFFDFIGSVVVGSVTGITSFGLKWAMSGGSTGGIVGAGIVSAGVGLIVGAVVGLVNGALYGAINGWDATAGWFNQIVENQFDATAPVITA*	GFFDFIGSVVVGSVTGITSFGLKWAMSGGSTGGIVGAGIVSAGVGLIVGAVVGLVNGALYGAINGWDATAGWFNQIVENQFDATAPVITA*
Pantoea	Pantoea_MccE13	GCA_009676845.1_ASM967684v1_genomic	CP033106.1	842014	842370	1	TRUE	TRUE	TRUE	MKMLSIDEMEKVSGAGNYADKHGPGSGNSSGGGRSGSRSNGNPHYSQPGTSNCNNGIIGGMITGALGGAPGLALGVVGGAIAGGCFERGNGSRSKQSSSSCNGGNNRGGGSIGGQCSW*	GNYADKHGPGSGNSSGGGRSGSRSNGNPHYSQPGTSNCNNGIIGGMITGALGGAPGLALGVVGGAIAGGCFERGNGSRSKQSSSSCNGGNNRGGGSIGGQCSW*
Pantoea	Pantoea_MccP01	GCA_002922505.1_ASM292250v1_genomic	PQJW01000001.1	330678	330965	1	TRUE	FALSE	TRUE	MRELTQSEFHEVAGSGFIATVSGNVAGFIGNSLYTMIPEMGIKLPIIGTIDIKDYFPDLGQQLGEAVGWQIGSWLEGGISNIPLIGGLLNKLLGN*	GFIATVSGNVAGFIGNSLYTMIPEMGIKLPIIGTIDIKDYFPDLGQQLGEAVGWQIGSWLEGGISNIPLIGGLLNKLLGN*
Pantoea	Pantoea_MccP02	GCA_017920445.1_ASM1792044v1_genomic	JABDZC010000007.1	23204	23548	1	TRUE	TRUE	TRUE	MSNIRELNLSEIALVSGGNANSGYEGPHARTNPKTGPQNTLSRNAPTHIYSAPSTVACANSAFGALASLPNIGRASAKMVGAATQCLNTNSSGRGQAAGSAHCSGNSASGTCNR*	NANSGYEGPHARTNPKTGPQNTLSRNAPTHIYSAPSTVACANSAFGALASLPNIGRASAKMVGAATQCLNTNSSGRGQAAGSAHCSGNSASGTCNR*
Pantoea	Pantoea_MccP03	GCA_003032455.1_ASM303245v1_genomic	CP028349.1	849774	850088	1	TRUE	TRUE	TRUE	MRELSLIEMETVSGGTLVASLGDAAEGAMWGLLEGLATGVTVGGSASRSAVFGPIAQGVGAILGGIIGPVVGAVMGALWGKDTVSAYAADFRQNYGTNGSAAIV*	TLVASLGDAAEGAMWGLLEGLATGVTVGGSASRSAVFGPIAQGVGAILGGIIGPVVGAVMGALWGKDTVSAYAADFRQNYGTNGSAAIV*
Pantoea	Pantoea_MccP04	GCA_900068885.1_PaVv9.fasta_genomic	CEGN01000029.1	139468	139827	1	TRUE	TRUE	TRUE	MLRELTEIEINNVSGGNANSGYEGPNCTNAAIKGGVTGATGGAVAGAIRGGVTGLAGGPAGVAAGAGAGAAEGAVYGGVSGAVGGYVGCQNSGSANNGGNNGNLGGDSNANSANGQCHW*	NANSGYEGPNCTNAAIKGGVTGATGGAVAGAIRGGVTGLAGGPAGVAAGAGAGAAEGAVYGGVSGAVGGYVGCQNSGSANNGGNNGNLGGDSNANSANGQCHW*
Pantoea	Pantoea_MccP05	GCA_002922505.1_ASM292250v1_genomic	PQJW01000015.1	55696	56010	-1	TRUE	TRUE	TRUE	MRQLTVMEINEVSGGDFWSGLGAMVIGGMTGFMAGILKGATIGGNAGGILGVGIIGALGGVVIVGLAGMLEGGLYGLVNDWDKTLEWFNNTAEQFFDLVSPLPK*	DFWSGLGAMVIGGMTGFMAGILKGATIGGNAGGILGVGIIGALGGVVIVGLAGMLEGGLYGLVNDWDKTLEWFNNTAEQFFDLVSPLPK*
Pantoea	Pantoea_MccP06	GCA_003032455.1_ASM303245v1_genomic	CP028351.1	81160	81477	1	TRUE	TRUE	TRUE	MRELTSVEMQNVSGAGFFDFIGSVVVGAAAGITAFGLKWAMSGGSAGGVLGVGIISGGVGLIVGAVVGLVDGALYGAMNGWETTAGWFNNIVENQLDLGTGVITA*	GFFDFIGSVVVGAAAGITAFGLKWAMSGGSAGGVLGVGIISGGVGLIVGAVVGLVDGALYGAMNGWETTAGWFNNIVENQLDLGTGVITA*
Pantoea	Pantoea_MccP08	GCF_003148935.1_ASM314893v1_genomic	NZ_QGHF01000011.1	42818	43177	1	TRUE	TRUE	FALSE	MLRELTDSEINIVSGGNANSGYEGPNCTNAAIKGGVTGATGGAVAGAIRGGVTGLAGGPAGVVAGAGTGAAEGAVYGGVSGAVGGYVGCQNSGSANNGGNNGNLGGDSNANSANGQCHW*	NANSGYEGPNCTNAAIKGGVTGATGGAVAGAIRGGVTGLAGGPAGVVAGAGTGAAEGAVYGGVSGAVGGYVGCQNSGSANNGGNNGNLGGDSNANSANGQCHW*
Pantoea	Pantoea_MccP09	GCF_009765445.1_ASM976544v1_genomic	NZ_WHOY01000031.1	1473936	1474184	-1	TRUE	TRUE	FALSE	MRELNVSEINEVSGAGKIQDGAANFFGSLFTNIFKSASSALTDLGYTEDQASAAGQDLGSRIGGLIETQINKVIDALGSLVK*	GKIQDGAANFFGSLFTNIFKSASSALTDLGYTEDQASAAGQDLGSRIGGLIETQINKVIDALGSLVK*
Pantoea	Pantoea_MccP10	GCA_009728735.1_ASM972873v1_genomic	CP024636.1	1718950	1719165	-1	TRUE	TRUE	TRUE	MNESMRELSEQEISQVSGGAVSLPGVADVSGVVGNLTSTVTGLLGSVLSTVGGVVSGLGSALSGLTNNSGI*	AVSLPGVADVSGVVGNLTSTVTGLLGSVLSTVGGVVSGLGSALSGLTNNSGI*
Pantoea	Pantoea_MccP11	GCF_002554555.1_ASM255455v1_genomic	NZ_PDEG01000002.1	48826	49101	1	TRUE	FALSE	TRUE	MRELNSEEIRNVAGAGTDNPYDNPILLMNQIAENAAWGAALGAYGGPEGVILGAGGGVVQTVVQGAAAQMPVNVPIPQVPLGPTWNGSGSN*	GTDNPYDNPILLMNQIAENAAWGAALGAYGGPEGVILGAGGGVVQTVVQGAAAQMPVNVPIPQVPLGPTWNGSGSN*
Pantoea	Pantoea_MccP12	GCF_000757415.2_MP2assem4_genomic	NZ_JPKQ01000016.1	331782	332099	-1	TRUE	FALSE	TRUE	MAIRELSVRELSFVAGGNANSGYEGGSSNHRGSAPATCANRAGVSAIIGGMRGALGGTPASVVVGAVVAGVGTAIACAPDRGSQNGGGNFGGDHNANSVNGQCHW*	NANSGYEGGSSNHRGSAPATCANRAGVSAIIGGMRGALGGTPASVVVGAVVAGVGTAIACAPDRGSQNGGGNFGGDHNANSVNGQCHW*
Pantoea	Pantoea_MccP13	GCA_028555205.1_26SR6-spades3_genomic	JXUJ01000053.1	104241	104486	1	TRUE	TRUE	TRUE	MKELSIQEMNIVSGAGGAPVTTANNAGEMAIIGAIAGIPGGPWGVVAGAVVGGLGASLPTPPVPAPPPRVCHIERGYQVCI*	GGAPVTTANNAGEMAIIGAIAGIPGGPWGVVAGAVVGGLGASLPTPPVPAPPPRVCHIERGYQVCI*
Reference	Reference_MccE492	NA	NA	NA	NA	NA	NA	NA	FALSE	MREISQKDLNLAFGAGETDPNTQLLNDLGNNMAWGAALGAPGGLGSAALGAAGGALQTVGQGLIDHGPVNVPIPVLIGPSWNGSGSGYNSATSSSGSGS*	GETDPNTQLLNDLGNNMAWGAALGAPGGLGSAALGAAGGALQTVGQGLIDHGPVNVPIPVLIGPSWNGSGSGYNSATSSSGSGS*
Reference	Reference_MccG492	NA	NA	NA	NA	NA	NA	NA	FALSE	MRALTENDFFAVSGADRGDAAVAGAVAGGTAGAAAGGWAGAQMGATVGSLAGPVGTVVGFVAGAAAGRYGGAFIYDSFSSPSNSSSSGS*	DRGDAAVAGAVAGGTAGAAAGGWAGAQMGATVGSLAGPVGTVVGFVAGAAAGRYGGAFIYDSFSSPSNSSSSGS*
Reference	Reference_MccH47	NA	NA	NA	NA	NA	NA	NA	FALSE	MREITESQLRYISGAGGAPATSANAAGAAAIVGALAGIPGGPLGVVVGAVSAGLTTAIGSTVGSGSASSSAGGGS*	GGAPATSANAAGAAAIVGALAGIPGGPLGVVVGAVSAGLTTAIGSTVGSGSASSSAGGGS*
Reference	Reference_MccI47	NA	NA	NA	NA	NA	NA	NA	FALSE	MREISDNMLDSVKGGMNLNGLPASTNVIDLRGKDMGTYIDANGACWAPDTPSIIMYPGGSGPSYSMSSSTSSANSGS*	MNLNGLPASTNVIDLRGKDMGTYIDANGACWAPDTPSIIMYPGGSGPSYSMSSSTSSANSGS*
Reference	Reference_MccL	NA	NA	NA	NA	NA	NA	NA	FALSE	MREITLNEMNNVSGAGDVNWVDVGKTVATNGAGVIGGAFGAGLCGPVCAGAFAVGSSAAVAALYDAAGNSNSAKQKPEGLPPEAWNYAEGRMCNWSPNNLSDVCL*	GDVNWVDVGKTVATNGAGVIGGAFGAGLCGPVCAGAFAVGSSAAVAALYDAAGNSNSAKQKPEGLPPEAWNYAEGRMCNWSPNNLSDVCL*
Reference	Reference_MccM	NA	NA	NA	NA	NA	NA	NA	FALSE	MRKLSENEIKQISGGDGNDGQAELIAIGSLAGTFISPGFGSIAGAYIGDKVHSWATTATVSPSMSPSGIGLSSQFGSGRGTSSASSSAGSGS*	DGNDGQAELIAIGSLAGTFISPGFGSIAGAYIGDKVHSWATTATVSPSMSPSGIGLSSQFGSGRGTSSASSSAGSGS*
Reference	Reference_MccN	NA	NA	NA	NA	NA	NA	NA	FALSE	MRELDREELNCVGGAGDPLADPNSQIVRQIMSNAAWGAAFGARGGLGGMAVGAAGGVTQTVLQGAAAHMPVNVPIPKVPMGPSWNGSKG*	GDPLADPNSQIVRQIMSNAAWGAAFGARGGLGGMAVGAAGGVTQTVLQGAAAHMPVNVPIPKVPMGPSWNGSKG*
Reference	Reference_MccPDI	NA	NA	NA	NA	NA	NA	NA	FALSE	MANIRELTLDEITLVSGGNANSNFEGGPRNDRSSGARNSLGRNAPTHIYSDPSTVKCANAVFSGMIGGAIKGGPIGMARGTIGGAVVGQCLSDHGSGNGSGNRGSSSSCSGNNVGGTCNR*	NANSNFEGGPRNDRSSGARNSLGRNAPTHIYSDPSTVKCANAVFSGMIGGAIKGGPIGMARGTIGGAVVGQCLSDHGSGNGSGNRGSSSSCSGNNVGGTCNR*
Reference	Reference_MccS	NA	NA	NA	NA	NA	NA	NA	FALSE	MSNIRELSFDEIALVSGGNANSNYEGGGSRSRNTGARNSLGRNAPTHIYSDPSTVKCANAVFSGMVGGAIKGGPVGMTRGTIGGAVIGQCLSGGGNGNGGGNRAGSSNCSGSNVGGTCSR*	NANSNYEGGGSRSRNTGARNSLGRNAPTHIYSDPSTVKCANAVFSGMVGGAIKGGPVGMTRGTIGGAVIGQCLSGGGNGNGGGNRAGSSNCSGSNVGGTCSR*
Reference	Reference_MccV	NA	NA	NA	NA	NA	NA	NA	FALSE	MRTLTLNELDSVSGGASGRDIAMAIGTLSGQFVAGGIGAAAGGVAGGAIYDYASTHKPNPAMSPSGLGGTIKQKPEGIPSEAWNYAAGRLCNWSPNNLSDVCL*	ASGRDIAMAIGTLSGQFVAGGIGAAAGGVAGGAIYDYASTHKPNPAMSPSGLGGTIKQKPEGIPSEAWNYAAGRLCNWSPNNLSDVCL*
Xanthomonas	Xanthomonas_10	GCF_026967555.1/GCF_026967555.1_ASM2696755v1_genomic	NZ_CP114134.1	545849	546040	-1	TRUE	TRUE	FALSE	MREISIDEVQLVSGGISGYEGSGAILTVLGTGAAVATAPISAPVIGLALGAAAGLAIAQYLTE*	ISGYEGSGAILTVLGTGAAVATAPISAPVIGLALGAAAGLAIAQYLTE*
Xanthomonas	Xanthomonas_11	GCF_022117535.1/GCF_022117535.1_ASM2211753v1_genomic	NZ_CP082178.1	3130578	3130775	-1	TRUE	FALSE	FALSE	MREMTDQEIMEVNGGSPASQFNGYADLLIAGGSLAVGTGVLVGAGAFALSLGGSMKLALVLTNSI*	SPASQFNGYADLLIAGGSLAVGTGVLVGAGAFALSLGGSMKLALVLTNSI*
Xanthomonas	Xanthomonas_12	GCA_000159815.1/GCA_000159815.1_ASM15981v1_genomic	GG699389.1	808	1023	-1	TRUE	TRUE	FALSE	MYELSVDEINLVSGGLGVGDFTGAAGAYLGGEAGAEGAMIGLGIGGPIGGAIGAAIGFGIGYYIGRSAVEG*	LGVGDFTGAAGAYLGGEAGAEGAMIGLGIGGPIGGAIGAAIGFGIGYYIGRSAVEG*
Xanthomonas	Xanthomonas_13	GCA_020783755.1/GCA_020783755.1_ASM2078375v1_genomic	JAJGQF010000001.1	103440	103634	1	TRUE	TRUE	FALSE	MQNDDNSKRVMGYVHARELSGQEISQVSGGEDDDGDDGDGKKKNRTKVTVGTPSNGTGNSRSDR*	EDDDGDDGDGKKKNRTKVTVGTPSNGTGNSRSDR*
Xanthomonas	Xanthomonas_14	GCF_000963115.1/GCF_000963115.1_Xal-REU174-G1_genomic	NZ_JZIH01000029.1	1982727	1982906	1	TRUE	TRUE	FALSE	MRELTENEIKQVDGGLSDFTEGGMAVIGLGFAGGPATAAFGLLVGGSMLVVGYYQSQAQ*	LSDFTEGGMAVIGLGFAGGPATAAFGLLVGGSMLVVGYYQSQAQ*
Xanthomonas	Xanthomonas_15	GCA_000962925.1/GCA_000962925.1_Xal-PNG_130-G1_genomic	JZIG01000004.1	1000288	1000479	1	TRUE	TRUE	FALSE	MREMSIDEVQLVSGGISGYDGAGAILGVLGTGAAIATAPISAPVIGLALGAAAGLAIAQYLAE*	ISGYDGAGAILGVLGTGAAIATAPISAPVIGLALGAAAGLAIAQYLAE*
Xanthomonas	Xanthomonas_3	GCA_009931595.1_ASM993159v1_genomic	CP046570.1	2058357	2058542	-1	TRUE	TRUE	FALSE	MQNDNNKRVMGYVHARELSNEEISQVSGGDDDDGGHCPKKNRTKVTTGTGGGGTGETLCDY*	DDDDGGHCPKKNRTKVTTGTGGGGTGETLCDY*
Xanthomonas	Xanthomonas_7	GCF_002837255.1/GCF_002837255.1_ASM283725v1_genomic	NZ_PESI01000023.1	45464	45580	-1	TRUE	TRUE	FALSE	MRNLTEEEIMLVSGGASEVNPALSEVPASVSGTQEVIS*	ASEVNPALSEVPASVSGTQEVIS*
Xanthomonas	Xanthomonas_8	GCF_002939705.1/GCF_002939705.1_ASM293970v1_genomic	NZ_MDCB01000015.1	70773	70976	-1	TRUE	TRUE	FALSE	MQNDDNSKRVMGYVHARELSNQEISQVSGGDDDDGGDKQKKNGTKITVGTGGSGGGSNGTGSQRSDR*	DDDDGGDKQKKNGTKITVGTGGSGGGSNGTGSQRSDR*
Xanthomonas	Xanthomonas_9	GCF_000962945.1/GCF_000962945.1_Xal-LKA070-G1_genomic	NZ_JZIE01000001.1	2851807	2852022	1	TRUE	FALSE	FALSE	MYDLSADEINLVSGGLGFADFTGAAGGFLGGEAGAEGAMIGLGIGGPIGGAIGAAIGLGIGYYIGKSIVEG*	LGFADFTGAAGGFLGGEAGAEGAMIGLGIGGPIGGAIGAAIGLGIGYYIGKSIVEG*
Xanthomonas	Xanthomonas_MccX01	GCA_000277895.2/GCA_000277895.2_ASM27789v2_genomic	CP034655.1	1393901	1394074	1	TRUE	TRUE	TRUE	MRELTENEIKQVDGGLSDFTEGGMAVIAIGFAGGPATAAFGLLVGGAMMFVGHYQAQ*	LSDFTEGGMAVIAIGFAGGPATAAFGLLVGGAMMFVGHYQAQ*
Xanthomonas	Xanthomonas_MccX03	GCF_002939705.1/GCF_002939705.1_ASM293970v1_genomic	NZ_MDCB01000005.1	85177	85392	-1	TRUE	FALSE	TRUE	MYELSADEINMVSGGLGLADFTGAAGGYLGGEAGAEGAMIGLGIGGHIGGAIGAAIGFGVGYYIGKSVVEG*	LGLADFTGAAGGYLGGEAGAEGAMIGLGIGGHIGGAIGAAIGFGVGYYIGKSVVEG*
Xanthomonas	Xanthomonas_MccX07	GCA_025385145.1/GCA_025385145.1_ASM2538514v1_genomic	JAMZNR010000034.1	629	805	-1	TRUE	FALSE	TRUE	MEMRELTAEETKEIDGGMSDFTTGGIAVISIGFAGGPATAAFGLLVGGAMLVVGHYQQ*	MSDFTTGGIAVISIGFAGGPATAAFGLLVGGAMLVVGHYQQ*
Xanthomonas	Xanthomonas_MccX09	GCF_025266575.1_ASM2526657v1_genomic	NZ_CP096142.1	3613087	3613287	1	TRUE	FALSE	TRUE	MREMTMMEIDAVSGAMSDGQTSAVYAGVASAYAGAAAIPSPLSPVLGLIAGASGVAAAYYAYKAAN*	MSDGQTSAVYAGVASAYAGAAAIPSPLSPVLGLIAGASGVAAAYYAYKAAN*
Xanthomonas	Xanthomonas_MccX10	GCA_017301775.1_ASM1730177v1_genomic	CP063993.1	3366994	3367158	1	TRUE	TRUE	FALSE	MRELILDEMEQVNGGSLAADLGKALGTLFGAGAATQKSIDNSGNEMLSALQYGA*	SLAADLGKALGTLFGAGAATQKSIDNSGNEMLSALQYGA*
Xanthomonas	Xanthomonas_MccX11	GCA_009931595.1_ASM993159v1_genomic	CP046570.1	952363	952560	1	TRUE	TRUE	TRUE	MREMSIDEVQSVSGGISGYDGAGAVLGVLGTGAAIATAPISAPVIGLAIGAAAGLAIAQYLASNN*	ISGYDGAGAVLGVLGTGAAIATAPISAPVIGLAIGAAAGLAIAQYLASNN*
